# Variant characterization in the intrinsically disordered human proteome

**DOI:** 10.1101/2025.06.27.661911

**Authors:** Dalmira Hubrich, Jesus Alvarado Valverde, Chop Yan Lee, Milena Djokic, Mareen Welzel, Kristina Hintz, Katja Luck

## Abstract

Variant effect prediction remains a key challenge to resolve in precision medicine. Sophisticated computational models that exploit sequence conservation and structure are increasingly successful in the characterization of missense variants in folded protein regions. However, 37% of all annotated missense variants reside in 25% of the proteome that is intrinsically disordered, lacking positional sequence conservation and stable structures. To significantly advance variant effect prediction in disordered protein regions, we combined sequence pattern searches with AlphaFold and experiments to structurally annotate 1,300 protein-protein interactions with interfaces mediated by short disordered motifs binding to folded domains in partner proteins. These interfaces were selected based on their overlap with uncertain missense variants enabling reliable prediction of deleterious effects of 1,187 uncertain variants in disordered protein regions. Extensive experimental efforts validate predicted interfaces and deleterious variant effects that were predicted as benign by AlphaMissense. This study demonstrates how critical structural information on protein interaction interfaces is for variant effect prediction especially in disordered protein regions and provides a clear avenue towards its system-wide implementation.
