## Supplementary tables for "Variant characterization in the intrinsically disordered human proteome": Table_S2.xlsx

### Sheet: AF_models_BRET
Group	PPI	proteinA_ID	proteinA_fragment	proteinA_range	proteinB_ID	proteinB_fragment	proteinB_range	model_score	model_file
CTBP1	CTBP1_DMRTB1	Q13363	domain	14_365	Q96MA1	motif	169_183	0.808471	CTBP1_DMRTB1.Q13363_O_14_365.Q96MA1_D_169_183.relaxed_model_5.cif
CTBP1	CTBP1_IKZF1	Q13363	domain	14_365	Q13422	motif	29_43	0.849515	CTBP1_IKZF1.Q13363_O_14_365.Q13422_D_29_43.relaxed_model_5.cif
CTBP1	CTBP2_CTBP1	P56545	domain	21_365	Q13363	domain	14_365	0.934275	CTBP2_CTBP1.P56545_O_21_365.Q13363_O_14_365.relaxed_model_4.cif
IQCB1	CALM1_IQCB1	P0DP23	domain	1_149	Q15051	motif	374_424	0.851656	CALM1_IQCB1.P0DP23_O_1_149.Q15051_D_374_424.relaxed_model_4.cif
IQCB1	CALM3_IQCB1	P27482	domain	1_149	Q15051	motif	374_424	0.877018	CALM3_IQCB1.P27482_O_1_149.Q15051_D_374_424.relaxed_model_5.cif
IQCB1	IQCB1_MNS1	Q15051	domain	1_284	Q8NEH6	motif	292_312	0.932943	IQCB1_MNS1.Q15051_O_1_284.Q8NEH6_D_292_312.relaxed_model_5.cif
PPP3CA	PPP3CA_FAM167A	Q08209	domain	24_349	Q96KS9	motif	1_16	0.886582	PPP3CA_FAM167A.Q08209_O_24_349.Q96KS9_D_1_16.relaxed_model_4.cif
PPP3CA	PPP3CA_PPP3R2	Q08209	domain	13_485	Q96LZ3	domain	12_170	0.926812	PPP3CA_PPP3R2.Q08209_O_13_485.Q96LZ3_O_12_170.relaxed_model_4.cif
SPOP	SPOP_MYD88	O43791	domain	20_175	Q99836	motif	128_143	0.773283	SPOP_MYD88.O43791_O_20_175.Q99836_D_128_143.relaxed_model_1.cif
SPOP	SPOP_RXRB	O43791	domain	1_175	P28702	motif	130_144	0.690308	SPOP_RXRB.O43791_O_1_175.P28702_D_130_144.relaxed_model_1.cif
WWOX	HOXA1_WWOX	P49639	motif	294_302	Q9NZC7	domain	15_100	0.663842	HOXA1_WWOX.P49639_D_294_302.Q9NZC7_O_15_100.relaxed_model_1.cif
WWOX	SNRPC_WWOX	P09234	domain	1_34	Q9NZC7	domain	105_414	0.76287	SNRPC_WWOX.P09234_O_1_34.Q9NZC7_O_105_414.relaxed_model_1.cif
WWOX	WWOX_CPSF6	Q9NZC7	domain	7_100	Q16630	motif	383_394	0.724365	WWOX_CPSF6.Q9NZC7_O_7_100.Q16630_D_383_394.relaxed_model_2.cif
WWOX	WWOX_CPSF6	Q9NZC7	domain	16_57	Q16630	motif	387_390	0.646019	WWOX_CPSF6.Q9NZC7_SM00456_O_16_57.Q16630_ELME000003_D_387_390.relaxed_model_4.cif
WWOX	WWOX_CPSF6	Q9NZC7	domain	58_93	Q16630	motif	387_390	0.570611	WWOX_CPSF6.Q9NZC7_SM00456_O_58_93.Q16630_ELME000003_D_387_390.relaxed_model_4.cif
WWOX	WWOX_DAZAP	Q9NZC7	domain	7_100	Q15038	motif	35_46	0.773092	WWOX_DAZAP.Q9NZC7_O_7_100.Q15038_D_35_46.relaxed_model_2.cif
WWOX	WWOX_DAZAP	Q9NZC7	domain	16_57	Q15038	motif	39_42	0.700312	WWOX_DAZAP.Q9NZC7_SM00456_O_16_57.Q15038_ELME000003_D_39_42.relaxed_model_4.cif
WWOX	WWOX_DAZAP	Q9NZC7	domain	58_93	Q15038	motif	39_42	0.650604	WWOX_DAZAP.Q9NZC7_SM00456_O_58_93.Q15038_ELME000003_D_39_42.relaxed_model_4.cif
WWOX	WWOX_LITAF	Q9NZC7	domain	7_100	Q99732	motif	16_27	0.783154	WWOX_LITAF.Q9NZC7_O_7_100.Q99732_D_16_27.relaxed_model_1.cif
WWOX	WWOX_LITAF	Q9NZC7	domain	7_100	Q99732	motif	54_65	0.718119	WWOX_LITAF.Q9NZC7_O_7_100.Q99732_D_54_65.relaxed_model_1.cif
WWOX	WWOX_LITAF	Q9NZC7	domain	16_57	Q99732	motif	20_23	0.660465	WWOX_LITAF.Q9NZC7_SM00456_O_16_57.Q99732_ELME000003_D_20_23.relaxed_model_5.cif
WWOX	WWOX_LITAF	Q9NZC7	domain	16_57	Q99732	motif	58_61	0.631274	WWOX_LITAF.Q9NZC7_SM00456_O_16_57.Q99732_ELME000003_D_58_61.relaxed_model_4.cif
WWOX	WWOX_LITAF	Q9NZC7	domain	58_93	Q99732	motif	20_23	0.576089	WWOX_LITAF.Q9NZC7_SM00456_O_58_93.Q99732_ELME000003_D_20_23.relaxed_model_4.cif
WWOX	WWOX_LITAF	Q9NZC7	domain	58_93	Q99732	motif	58_61	0.562006	WWOX_LITAF.Q9NZC7_SM00456_O_58_93.Q99732_ELME000003_D_58_61.relaxed_model_4.cif

### Sheet: Column_description
Table with information on structural models that we generated for experimental validation
Column	Description
group	Protein interaction group
PPI	Protein interaction pair symbols
proteinA_ID	Protein A UniProt ID
proteinA_fragment	Protein A fragment type (domain or motif)
proteinA_range	Protein A fragment start and end positions
proteinB_ID	Protein B UniProt ID
proteinB_fragment	Protein B fragment type (domain or motif)
proteinB_range	Protein B fragment start and end positions
model_score	AF model score (iptm+ptm)
model_file	Model file name
