## Supplementary tables for "Variant characterization in the intrinsically disordered human proteome": Table_S4.xlsx

### Sheet: Column_description
Table with values for titration model fitting for each BRET construct pair. Curve fitting follows the equation cBRET = bret_max * expr_ratio / (bret50 + expr_ratio)
Column	Description
project_id	Internal project ID
NL_plasmid_id	Internal NanoLuc tagged protein construct ID
mCit_plasmid_id	Internal mCit tagged protein construct ID
NL_plasmid	NanoLuc tagged protein construct name
mCit_plasmid	mCit tagged protein construct name
repl_id	Replicate number ID
bret50	BRET50 value
bret50_err	BRET50 error value
bretmax	BRETmax value
bretmax_err	BRETmax error value

### Sheet: BRET_titrationModelF
project_id	NL_plasmid_id	mCit_plasmid_id	NL_plasmid	mCit_plasmid	repl_id	bret50	bret50_err	bretmax	bretmax_err
Lu145r01	KL_519	KL_904	pcDNA3.1 cmyc-NL-CTBP1	pcDNA3.1 mCit-His3C-IKZF1_34_38del	1	0.00302341	3.08252e-4	0.415816	0.0180088
Lu145r01	KL_519	KL_904	pcDNA3.1 cmyc-NL-CTBP1	pcDNA3.1 mCit-His3C-IKZF1_34_38del	2	0.00271456	3.07045e-4	0.38579599999999997	0.0169932
Lu145r01	KL_519	KL_904	pcDNA3.1 cmyc-NL-CTBP1	pcDNA3.1 mCit-His3C-IKZF1_34_38del	3	0.00302896	5.67875e-4	0.447204	0.0374588
Lu145r01	KL_519	KL_905	pcDNA3.1 cmyc-NL-CTBP1	pcDNA3.1 mCit-His3C-IKZF1_M31V	1	0.0023407	3.83137e-4	0.563991	0.0340115
Lu145r01	KL_519	KL_905	pcDNA3.1 cmyc-NL-CTBP1	pcDNA3.1 mCit-His3C-IKZF1_M31V	2	0.00207048	3.75212e-4	0.539688	0.033878
Lu145r01	KL_519	KL_905	pcDNA3.1 cmyc-NL-CTBP1	pcDNA3.1 mCit-His3C-IKZF1_M31V	3	0.00149404	3.80238e-4	0.55534	0.0478052
Lu145r01	KL_889	KL_748	pcDNA3.1 cmyc-NL-CTBP1_C27E	pcDNA3.1 mCit-His3C-IKZF1	1	0.011400800000000001	0.0026949	0.339002	0.0467344
Lu145r01	KL_889	KL_748	pcDNA3.1 cmyc-NL-CTBP1_C27E	pcDNA3.1 mCit-His3C-IKZF1	2	0.0120226	0.00111648	0.313916	0.0159162
Lu145r01	KL_889	KL_748	pcDNA3.1 cmyc-NL-CTBP1_C27E	pcDNA3.1 mCit-His3C-IKZF1	3	0.00914822	7.27004e-4	0.273939	0.0116369
Lu146r01	KL_525	KL_900	pcDNA3.1 cmyc-NL-IQCB1	pcDNA3.1 mCit-His3C-CALML3_E85K	1	0.0762742	0.0114926	0.18043	0.0114282
Lu146r01	KL_525	KL_900	pcDNA3.1 cmyc-NL-IQCB1	pcDNA3.1 mCit-His3C-CALML3_E85K	2	0.0988175	0.0144537	0.193001	0.0126938
Lu146r01	KL_525	KL_900	pcDNA3.1 cmyc-NL-IQCB1	pcDNA3.1 mCit-His3C-CALML3_E85K	3	0.0661769	0.0159514	0.189389	0.0180277
Lu146r01	KL_525	KL_922	pcDNA3.1 cmyc-NL-IQCB1	pcDNA3.1 mCit-His3C-CALML3_A89D	1	0.0553767	0.00932352	0.158459	0.0116451
Lu146r01	KL_525	KL_922	pcDNA3.1 cmyc-NL-IQCB1	pcDNA3.1 mCit-His3C-CALML3_A89D	2	0.0625325	0.00948812	0.151496	0.0102059
Lu146r01	KL_525	KL_922	pcDNA3.1 cmyc-NL-IQCB1	pcDNA3.1 mCit-His3C-CALML3_A89D	3	0.0420554	0.0090714	0.157834	0.0135584
Lu146r01	KL_897	KL_740	pcDNA3.1 cmyc-NL-IQCB1_R271G	pcDNA3.1 mCit-His3C-CALML3	1	0.116952	0.018088	0.166729	0.00717438
Lu146r01	KL_897	KL_740	pcDNA3.1 cmyc-NL-IQCB1_R271G	pcDNA3.1 mCit-His3C-CALML3	2	0.0915157	0.0154775	0.166798	0.00716796
Lu146r01	KL_897	KL_740	pcDNA3.1 cmyc-NL-IQCB1_R271G	pcDNA3.1 mCit-His3C-CALML3	3	0.0795799	0.0246566	0.175303	0.0128488
Lu146r01	KL_898	KL_740	pcDNA3.1 cmyc-NL-IQCB1_258_274del	pcDNA3.1 mCit-His3C-CALML3	1	0.176022	0.0299028	0.154245	0.00827514
Lu146r01	KL_898	KL_740	pcDNA3.1 cmyc-NL-IQCB1_258_274del	pcDNA3.1 mCit-His3C-CALML3	2	0.239374	0.0551539	0.161043	0.0123152
Lu146r01	KL_898	KL_740	pcDNA3.1 cmyc-NL-IQCB1_258_274del	pcDNA3.1 mCit-His3C-CALML3	3	0.109095	0.0432391	0.130285	0.0158061
Lu146r01	KL_901	KL_740	pcDNA3.1 cmyc-NL-IQCB1_N273Y	pcDNA3.1 mCit-His3C-CALML3	1	0.124737	0.0324481	0.172017	0.0129023
Lu146r01	KL_901	KL_740	pcDNA3.1 cmyc-NL-IQCB1_N273Y	pcDNA3.1 mCit-His3C-CALML3	2	0.188129	0.0556872	0.196994	0.0224485
Lu146r01	KL_901	KL_740	pcDNA3.1 cmyc-NL-IQCB1_N273Y	pcDNA3.1 mCit-His3C-CALML3	3	0.122473	0.0229743	0.181523	0.0108843
Lu147r01	KL_525	KL_916	pcDNA3.1 cmyc-NL-IQCB1	pcDNA3.1 mCit-His3C-CALM1_M110L	1	0.0584751	0.0208081	0.19189	0.0219047
Lu147r01	KL_525	KL_916	pcDNA3.1 cmyc-NL-IQCB1	pcDNA3.1 mCit-His3C-CALM1_M110L	2	0.0412374	0.0150186	0.17512	0.0163973
Lu147r01	KL_525	KL_916	pcDNA3.1 cmyc-NL-IQCB1	pcDNA3.1 mCit-His3C-CALM1_M110L	3	0.0448723	0.0107607	0.215353	0.0151265
Lu147r01	KL_525	KL_917	pcDNA3.1 cmyc-NL-IQCB1	pcDNA3.1 mCit-His3C-CALM1_D94H	1	0.0684296	0.0105026	0.121025	0.00626892
Lu147r01	KL_525	KL_917	pcDNA3.1 cmyc-NL-IQCB1	pcDNA3.1 mCit-His3C-CALM1_D94H	2	0.0540967	0.00469169	0.108024	0.00262804
Lu147r01	KL_525	KL_917	pcDNA3.1 cmyc-NL-IQCB1	pcDNA3.1 mCit-His3C-CALM1_D94H	3	0.0521282	0.00808481	0.128172	0.00582939
Lu147r01	KL_525	KL_918	pcDNA3.1 cmyc-NL-IQCB1	pcDNA3.1 mCit-His3C-CALM1_R87H	1	0.0607692	0.0220427	0.175537	0.0217852
Lu147r01	KL_525	KL_918	pcDNA3.1 cmyc-NL-IQCB1	pcDNA3.1 mCit-His3C-CALM1_R87H	2	0.0428065	0.00603726	0.163278	0.00642091
Lu147r01	KL_525	KL_918	pcDNA3.1 cmyc-NL-IQCB1	pcDNA3.1 mCit-His3C-CALM1_R87H	3	0.0583809	0.0129476	0.205295	0.0148209
Lu147r01	KL_525	KL_919	pcDNA3.1 cmyc-NL-IQCB1	pcDNA3.1 mCit-His3C-CALM1_E105K	1	0.0192129	0.00516659	0.228082	0.0209149
Lu147r01	KL_525	KL_919	pcDNA3.1 cmyc-NL-IQCB1	pcDNA3.1 mCit-His3C-CALM1_E105K	2	0.0223066	0.00560262	0.256804	0.0227848
Lu147r01	KL_525	KL_919	pcDNA3.1 cmyc-NL-IQCB1	pcDNA3.1 mCit-His3C-CALM1_E105K	3	0.0180109	0.00553369	0.255651	0.0259498
Lu147r01	KL_525	KL_920	pcDNA3.1 cmyc-NL-IQCB1	pcDNA3.1 mCit-His3C-CALM1_F90L	1	0.104052	0.01922	0.203972	0.0161791
Lu147r01	KL_525	KL_920	pcDNA3.1 cmyc-NL-IQCB1	pcDNA3.1 mCit-His3C-CALM1_F90L	2	0.0883215	0.0352328	0.201983	0.0314129
Lu147r01	KL_525	KL_920	pcDNA3.1 cmyc-NL-IQCB1	pcDNA3.1 mCit-His3C-CALM1_F90L	3	0.0960091	0.0448872	0.236442	0.0442403
Lu147r01	KL_525	KL_924	pcDNA3.1 cmyc-NL-IQCB1	pcDNA3.1 mCit-His3C-CALM1_E120H	1	0.0521233	0.0118875	0.190555	0.0151278
Lu147r01	KL_525	KL_924	pcDNA3.1 cmyc-NL-IQCB1	pcDNA3.1 mCit-His3C-CALM1_E120H	2	0.0613215	0.0168384	0.228637	0.0224276
Lu147r01	KL_525	KL_924	pcDNA3.1 cmyc-NL-IQCB1	pcDNA3.1 mCit-His3C-CALM1_E120H	3	0.0433681	0.0163674	0.211209	0.0251322
Lu147r01	KL_897	KL_760	pcDNA3.1 cmyc-NL-IQCB1_R271G	pcDNA3.1 mCit-His3C-CALM1	1	0.105617	0.0339528	0.269495	0.0435112
Lu147r01	KL_897	KL_760	pcDNA3.1 cmyc-NL-IQCB1_R271G	pcDNA3.1 mCit-His3C-CALM1	2	0.0709583	0.0222598	0.19512	0.0233545
Lu147r01	KL_897	KL_760	pcDNA3.1 cmyc-NL-IQCB1_R271G	pcDNA3.1 mCit-His3C-CALM1	3	0.0389384	0.00509153	0.214054	0.0104095
Lu147r01	KL_898	KL_760	pcDNA3.1 cmyc-NL-IQCB1_258_274del	pcDNA3.1 mCit-His3C-CALM1	1	0.116643	0.0414358	0.198048	0.0315148
Lu147r01	KL_898	KL_760	pcDNA3.1 cmyc-NL-IQCB1_258_274del	pcDNA3.1 mCit-His3C-CALM1	2	0.073408	0.0230214	0.16012	0.0168538
Lu147r01	KL_898	KL_760	pcDNA3.1 cmyc-NL-IQCB1_258_274del	pcDNA3.1 mCit-His3C-CALM1	3	0.0622942	0.021188	0.17724	0.0220698
Lu147r01	KL_901	KL_760	pcDNA3.1 cmyc-NL-IQCB1_N273Y	pcDNA3.1 mCit-His3C-CALM1	1	0.123749	0.040884	0.270951	0.0406624
Lu147r01	KL_901	KL_760	pcDNA3.1 cmyc-NL-IQCB1_N273Y	pcDNA3.1 mCit-His3C-CALM1	2	0.0719588	0.0140543	0.246101	0.0175127
Lu147r01	KL_901	KL_760	pcDNA3.1 cmyc-NL-IQCB1_N273Y	pcDNA3.1 mCit-His3C-CALM1	3	0.0689447	0.0149877	0.244869	0.0200164
Lu148r01	KL_879	KL_699	pcDNA3.1 cmyc-NL-PPP3CA_F299A	pcDNA3.1 mCit-His3C-FAM167A	1	0.012034	0.00316038	0.471859	0.0361562
Lu148r01	KL_879	KL_699	pcDNA3.1 cmyc-NL-PPP3CA_F299A	pcDNA3.1 mCit-His3C-FAM167A	2	0.0233103	0.00643447	0.539418	0.0521447
Lu148r01	KL_879	KL_699	pcDNA3.1 cmyc-NL-PPP3CA_F299A	pcDNA3.1 mCit-His3C-FAM167A	3	0.0174321	0.00419577	0.462798	0.0323225
Lu148r01	KL_879	KL_711	pcDNA3.1 cmyc-NL-PPP3CA_F299A	pcDNA3.1 mCit-His3C-PPP3R2	1	0.00320654	4.73357e-4	0.416835	0.0162584
Lu148r01	KL_879	KL_711	pcDNA3.1 cmyc-NL-PPP3CA_F299A	pcDNA3.1 mCit-His3C-PPP3R2	2	0.00323067	0.00108607	0.37298	0.0306439
Lu148r01	KL_879	KL_711	pcDNA3.1 cmyc-NL-PPP3CA_F299A	pcDNA3.1 mCit-His3C-PPP3R2	3	0.0043836	0.00127049	0.420986	0.0312188
Lu148r01	KL_880	KL_699	pcDNA3.1 cmyc-NL-PPP3CA_M290K	pcDNA3.1 mCit-His3C-FAM167A	1	0.00779675	0.00215951	0.641341	0.0537087
Lu148r01	KL_880	KL_699	pcDNA3.1 cmyc-NL-PPP3CA_M290K	pcDNA3.1 mCit-His3C-FAM167A	2	0.00790293	0.00241198	0.649281	0.0598696
Lu148r01	KL_880	KL_699	pcDNA3.1 cmyc-NL-PPP3CA_M290K	pcDNA3.1 mCit-His3C-FAM167A	3	0.00678548	8.88003e-4	0.605527	0.0225243
Lu148r01	KL_880	KL_711	pcDNA3.1 cmyc-NL-PPP3CA_M290K	pcDNA3.1 mCit-His3C-PPP3R2	1	0.00292678	4.61694e-4	0.448593	0.0192271
Lu148r01	KL_880	KL_711	pcDNA3.1 cmyc-NL-PPP3CA_M290K	pcDNA3.1 mCit-His3C-PPP3R2	2	0.00366333	0.00155795	0.405161	0.0428941
Lu148r01	KL_880	KL_711	pcDNA3.1 cmyc-NL-PPP3CA_M290K	pcDNA3.1 mCit-His3C-PPP3R2	3	0.00402133	0.00163651	0.439195	0.0432081
Lu149r01	KL_524	KL_871	pcDNA3.1 cmyc-NL-WWOX	pcDNA3.1 mCit-His3C-LITAF_A19T	1	0.0244065	0.00798105	4.07458	0.792894
Lu149r01	KL_524	KL_871	pcDNA3.1 cmyc-NL-WWOX	pcDNA3.1 mCit-His3C-LITAF_A19T	2	0.00477525	0.00217102	2.53975	0.364055
Lu149r01	KL_524	KL_871	pcDNA3.1 cmyc-NL-WWOX	pcDNA3.1 mCit-His3C-LITAF_A19T	3	0.0119347	0.00237087	2.85455	0.253196
Lu149r01	KL_524	KL_872	pcDNA3.1 cmyc-NL-WWOX	pcDNA3.1 mCit-His3C-LITAF_P59R	1	0.00680913	7.99243e-4	3.55814	0.162653
Lu149r01	KL_524	KL_872	pcDNA3.1 cmyc-NL-WWOX	pcDNA3.1 mCit-His3C-LITAF_P59R	2	0.00350558	5.96269e-4	3.165	0.164649
Lu149r01	KL_524	KL_872	pcDNA3.1 cmyc-NL-WWOX	pcDNA3.1 mCit-His3C-LITAF_P59R	3	0.00662156	0.00188091	3.37387	0.379412
Lu149r01	KL_884	KL_724	pcDNA3.1 cmyc-NL-WWOX_Y33H	pcDNA3.1 mCit-His3C-LITAF	1	0.0259641	0.00195469	1.88793	0.0745503
Lu149r01	KL_884	KL_724	pcDNA3.1 cmyc-NL-WWOX_Y33H	pcDNA3.1 mCit-His3C-LITAF	2	0.0126362	0.00116432	1.71562	0.0707129
Lu149r01	KL_884	KL_724	pcDNA3.1 cmyc-NL-WWOX_Y33H	pcDNA3.1 mCit-His3C-LITAF	3	0.025921	0.0047014	2.21958	0.227701
Lu149r01	KL_885	KL_724	pcDNA3.1 cmyc-NL-WWOX_W44K	pcDNA3.1 mCit-His3C-LITAF	1	0.0449921	0.00886791	2.3891	0.263375
Lu149r01	KL_885	KL_724	pcDNA3.1 cmyc-NL-WWOX_W44K	pcDNA3.1 mCit-His3C-LITAF	2	0.0194581	0.0013566	1.87123	0.0562291
Lu149r01	KL_885	KL_724	pcDNA3.1 cmyc-NL-WWOX_W44K	pcDNA3.1 mCit-His3C-LITAF	3	0.0274509	0.00246251	2.17886	0.0969253
Lu149r01	KL_886	KL_724	pcDNA3.1 cmyc-NL-WWOX_H37D	pcDNA3.1 mCit-His3C-LITAF	1	0.0244566	0.00524651	2.19954	0.191854
Lu149r01	KL_886	KL_724	pcDNA3.1 cmyc-NL-WWOX_H37D	pcDNA3.1 mCit-His3C-LITAF	2	0.0162167	0.00209761	2.32602	0.112085
Lu149r01	KL_886	KL_724	pcDNA3.1 cmyc-NL-WWOX_H37D	pcDNA3.1 mCit-His3C-LITAF	3	0.0227335	0.00178145	2.50849	0.088706
Lu149r01	KL_911	KL_724	pcDNA3.1 cmyc-NL-WWOX_E17D	pcDNA3.1 mCit-His3C-LITAF	1	0.0163487	0.00489348	3.3596	0.440001
Lu149r01	KL_911	KL_724	pcDNA3.1 cmyc-NL-WWOX_E17D	pcDNA3.1 mCit-His3C-LITAF	2	0.015415	0.00263381	4.03513	0.317964
Lu149r01	KL_911	KL_724	pcDNA3.1 cmyc-NL-WWOX_E17D	pcDNA3.1 mCit-His3C-LITAF	3	0.0152272	0.00310038	3.36782	0.297913
Lu150r01	KL_524	KL_875	pcDNA3.1 cmyc-NL-WWOX	pcDNA3.1 mCit-His3C-DAZAP2_Y46C	1	0.0180165	0.00494121	4.32671	0.547864
Lu150r01	KL_524	KL_875	pcDNA3.1 cmyc-NL-WWOX	pcDNA3.1 mCit-His3C-DAZAP2_Y46C	2	0.0180374	0.00444502	4.72023	0.564337
Lu150r01	KL_524	KL_875	pcDNA3.1 cmyc-NL-WWOX	pcDNA3.1 mCit-His3C-DAZAP2_Y46C	3	0.0109473	0.00400151	3.84561	0.569923
Lu150r01	KL_886	KL_719	pcDNA3.1 cmyc-NL-WWOX_H37D	pcDNA3.1 mCit-His3C-HOXA1	1	0.0477796	0.0115895	0.634931	0.0805222
Lu150r01	KL_886	KL_719	pcDNA3.1 cmyc-NL-WWOX_H37D	pcDNA3.1 mCit-His3C-HOXA1	2	0.0333449	0.00897243	0.611563	0.0770074
Lu150r01	KL_886	KL_719	pcDNA3.1 cmyc-NL-WWOX_H37D	pcDNA3.1 mCit-His3C-HOXA1	3	0.0528241	0.017194	0.748072	0.136201
Lu151r01	KL_524	KL_913	pcDNA3.1 cmyc-NL-WWOX	pcDNA3.1 mCit-His3C-CPSF6_314_317del	1	0.0068622	9.10571e-4	0.317673	0.0147955
Lu151r01	KL_524	KL_913	pcDNA3.1 cmyc-NL-WWOX	pcDNA3.1 mCit-His3C-CPSF6_314_317del	2	0.00834301	0.00118061	0.326817	0.0159395
Lu151r01	KL_524	KL_913	pcDNA3.1 cmyc-NL-WWOX	pcDNA3.1 mCit-His3C-CPSF6_314_317del	3	0.00417078	7.23617e-4	0.285811	0.0158414
Lu151r01	KL_524	KL_914	pcDNA3.1 cmyc-NL-WWOX	pcDNA3.1 mCit-His3C-CPSF6_P310A	1	0.00514891	0.00128497	0.329206	0.0289897
Lu151r01	KL_524	KL_914	pcDNA3.1 cmyc-NL-WWOX	pcDNA3.1 mCit-His3C-CPSF6_P310A	2	0.00402163	7.42031e-4	0.31212	0.0170328
Lu151r01	KL_524	KL_914	pcDNA3.1 cmyc-NL-WWOX	pcDNA3.1 mCit-His3C-CPSF6_P310A	3	0.00404967	5.33704e-4	0.323186	0.0129536
Lu151r01	KL_524	KL_930	pcDNA3.1 cmyc-NL-WWOX	pcDNA3.1 mCit-His3C-CPSF6_250_254del	1	0.0104607	0.00159491	0.310758	0.0187647
Lu151r01	KL_524	KL_930	pcDNA3.1 cmyc-NL-WWOX	pcDNA3.1 mCit-His3C-CPSF6_250_254del	2	0.00403193	7.06297e-4	0.259806	0.0126013
Lu151r01	KL_524	KL_930	pcDNA3.1 cmyc-NL-WWOX	pcDNA3.1 mCit-His3C-CPSF6_250_254del	3	0.00356192	5.9196e-4	0.258646	0.0118083
Lu151r01	KL_884	KL_702	pcDNA3.1 cmyc-NL-WWOX_Y33H	pcDNA3.1 mCit-His3C-CPSF6	1	0.00925804	0.00169051	0.224401	0.0209224
Lu151r01	KL_884	KL_702	pcDNA3.1 cmyc-NL-WWOX_Y33H	pcDNA3.1 mCit-His3C-CPSF6	2	0.00773526	0.00172941	0.228995	0.0249566
Lu151r01	KL_884	KL_702	pcDNA3.1 cmyc-NL-WWOX_Y33H	pcDNA3.1 mCit-His3C-CPSF6	3	0.00922311	7.53339e-4	0.256383	0.0113125
Lu151r01	KL_885	KL_702	pcDNA3.1 cmyc-NL-WWOX_W44K	pcDNA3.1 mCit-His3C-CPSF6	1	0.00995795	0.00276793	0.152371	0.014785
Lu151r01	KL_885	KL_702	pcDNA3.1 cmyc-NL-WWOX_W44K	pcDNA3.1 mCit-His3C-CPSF6	2	0.00846763	0.00103311	0.168747	0.00693411
Lu151r01	KL_885	KL_702	pcDNA3.1 cmyc-NL-WWOX_W44K	pcDNA3.1 mCit-His3C-CPSF6	3	0.00821079	0.0013805	0.175377	0.0102053
Lu151r01	KL_886	KL_702	pcDNA3.1 cmyc-NL-WWOX_H37D	pcDNA3.1 mCit-His3C-CPSF6	1	0.0145491	0.00222598	0.251787	0.0193902
Lu151r01	KL_886	KL_702	pcDNA3.1 cmyc-NL-WWOX_H37D	pcDNA3.1 mCit-His3C-CPSF6	2	0.00633952	4.88768e-4	0.22405	0.00629235
Lu151r01	KL_886	KL_702	pcDNA3.1 cmyc-NL-WWOX_H37D	pcDNA3.1 mCit-His3C-CPSF6	3	0.00715535	0.00116057	0.22707	0.0146347
Lu151r01	KL_911	KL_702	pcDNA3.1 cmyc-NL-WWOX_E17D	pcDNA3.1 mCit-His3C-CPSF6	1	0.01169	0.00113691	0.394574	0.0162433
Lu151r01	KL_911	KL_702	pcDNA3.1 cmyc-NL-WWOX_E17D	pcDNA3.1 mCit-His3C-CPSF6	2	0.0045592	4.02649e-4	0.343812	0.00949721
Lu151r01	KL_911	KL_702	pcDNA3.1 cmyc-NL-WWOX_E17D	pcDNA3.1 mCit-His3C-CPSF6	3	0.00636571	9.5853e-4	0.387122	0.0209023
Lu151r01	KL_912	KL_702	pcDNA3.1 cmyc-NL-WWOX_Y33D	pcDNA3.1 mCit-His3C-CPSF6	1	0.0144563	0.00241663	0.193994	0.0148139
Lu151r01	KL_912	KL_702	pcDNA3.1 cmyc-NL-WWOX_Y33D	pcDNA3.1 mCit-His3C-CPSF6	2	0.00811944	9.52822e-4	0.189469	0.00820399
Lu151r01	KL_912	KL_702	pcDNA3.1 cmyc-NL-WWOX_Y33D	pcDNA3.1 mCit-His3C-CPSF6	3	0.00944302	0.00153893	0.19166	0.0122713
Lu153r01	KL_898	KL_747	pcDNA3.1 cmyc-NL-IQCB1_258_274del	pcDNA3.1 mCit-His3C-MNS1	1	0.0920297	0.0139508	0.755116	0.0550258
Lu153r01	KL_898	KL_747	pcDNA3.1 cmyc-NL-IQCB1_258_274del	pcDNA3.1 mCit-His3C-MNS1	2	0.0919493	0.0204585	0.79993	0.0916908
Lu153r01	KL_898	KL_747	pcDNA3.1 cmyc-NL-IQCB1_258_274del	pcDNA3.1 mCit-His3C-MNS1	3	0.10413	0.0228883	0.745543	0.0863122
Lu169r01	KL_533	KL_942	pcDNA3.1 cmyc-NL-SPOP	pcDNA3.1 mCit-His3C-RXRB_83_87del	1	0.0097044	0.00287348	0.227793	0.0206932
Lu169r01	KL_533	KL_942	pcDNA3.1 cmyc-NL-SPOP	pcDNA3.1 mCit-His3C-RXRB_83_87del	2	0.00555601	0.00127032	0.176019	0.0119
Lu169r01	KL_533	KL_942	pcDNA3.1 cmyc-NL-SPOP	pcDNA3.1 mCit-His3C-RXRB_83_87del	3	0.00530675	6.59788e-4	0.18804	0.00693979
Lu169r01	KL_533	KL_968	pcDNA3.1 cmyc-NL-SPOP	pcDNA3.1 mCit-His3C-RXRB_83_139del	1	0.0157396	0.00518988	0.268138	0.037016
Lu169r01	KL_533	KL_968	pcDNA3.1 cmyc-NL-SPOP	pcDNA3.1 mCit-His3C-RXRB_83_139del	2	0.00771924	0.00245586	0.180681	0.0187562
Lu169r01	KL_533	KL_968	pcDNA3.1 cmyc-NL-SPOP	pcDNA3.1 mCit-His3C-RXRB_83_139del	3	0.01161	0.00274624	0.205628	0.0176263
Lu169r01	KL_937	KL_705	pcDNA3.1 cmyc-NL-SPOP_G132Q	pcDNA3.1 mCit-His3C-RXRB	1	0.00537547	0.00204653	0.0861996	0.0131847
Lu169r01	KL_937	KL_705	pcDNA3.1 cmyc-NL-SPOP_G132Q	pcDNA3.1 mCit-His3C-RXRB	2	0.00434657	0.00245151	0.0736565	0.0159299
Lu169r01	KL_937	KL_705	pcDNA3.1 cmyc-NL-SPOP_G132Q	pcDNA3.1 mCit-His3C-RXRB	3	0.00199423	0.00122669	0.0655619	0.0122168
Lu169r01	KL_952	KL_705	pcDNA3.1 cmyc-NL-SPOP_F102V	pcDNA3.1 mCit-His3C-RXRB	1	0.00649073	0.00128676	0.107037	0.00818863
Lu169r01	KL_952	KL_705	pcDNA3.1 cmyc-NL-SPOP_F102V	pcDNA3.1 mCit-His3C-RXRB	2	0.00631437	0.00129742	0.0986329	0.0076841
Lu169r01	KL_952	KL_705	pcDNA3.1 cmyc-NL-SPOP_F102V	pcDNA3.1 mCit-His3C-RXRB	3	0.00498429	0.0011054	0.10158	0.00825176
Lu169r01	KL_959	KL_705	pcDNA3.1 cmyc-NL-SPOP_G132V	pcDNA3.1 mCit-His3C-RXRB	1	0.00655576	0.00222307	0.102019	0.0130732
Lu169r01	KL_959	KL_705	pcDNA3.1 cmyc-NL-SPOP_G132V	pcDNA3.1 mCit-His3C-RXRB	2	0.00436756	0.00107749	0.082297	0.00691997
Lu169r01	KL_959	KL_705	pcDNA3.1 cmyc-NL-SPOP_G132V	pcDNA3.1 mCit-His3C-RXRB	3	0.00668526	0.00267889	0.0943216	0.0142346
Lu170r01	KL_519	KL_970	pcDNA3.1 cmyc-NL-CTBP1	pcDNA3.1 mCit-His3C-IKZF1_T39S	1	0.00437035	0.00298974	0.536178	0.145321
Lu170r01	KL_519	KL_970	pcDNA3.1 cmyc-NL-CTBP1	pcDNA3.1 mCit-His3C-IKZF1_T39S	2	0.0047932	0.00148222	0.693527	0.0996578
Lu170r01	KL_519	KL_970	pcDNA3.1 cmyc-NL-CTBP1	pcDNA3.1 mCit-His3C-IKZF1_T39S	3	0.00591778	9.12628e-4	0.670503	0.0492845
Lu171r01	KL_937	KL_700	pcDNA3.1 cmyc-NL-SPOP_G132Q	pcDNA3.1 mCit-His3C-MYD88	1	0.122004	0.0222916	0.745799	0.0507714
Lu171r01	KL_937	KL_700	pcDNA3.1 cmyc-NL-SPOP_G132Q	pcDNA3.1 mCit-His3C-MYD88	2	0.111928	0.0296661	0.764774	0.0774191
Lu171r01	KL_937	KL_700	pcDNA3.1 cmyc-NL-SPOP_G132Q	pcDNA3.1 mCit-His3C-MYD88	3	0.168723	0.0351035	0.894146	0.0902401
Lu171r01	KL_959	KL_700	pcDNA3.1 cmyc-NL-SPOP_G132V	pcDNA3.1 mCit-His3C-MYD88	1	0.0665112	0.0263553	0.629619	0.0784761
Lu171r01	KL_959	KL_700	pcDNA3.1 cmyc-NL-SPOP_G132V	pcDNA3.1 mCit-His3C-MYD88	2	0.0654205	0.0188116	0.63812	0.0552913
Lu171r01	KL_959	KL_700	pcDNA3.1 cmyc-NL-SPOP_G132V	pcDNA3.1 mCit-His3C-MYD88	3	0.135617	0.0647425	0.836935	0.187026
Lu171r01	KL_969	KL_702	pcDNA3.1 cmyc-NL-WWOX_E17K	pcDNA3.1 mCit-His3C-CPSF6	1	0.00703228	6.13243e-4	0.535908	0.0190676
Lu171r01	KL_969	KL_702	pcDNA3.1 cmyc-NL-WWOX_E17K	pcDNA3.1 mCit-His3C-CPSF6	2	0.00572908	0.00245957	0.55544	0.101391
Lu171r01	KL_969	KL_702	pcDNA3.1 cmyc-NL-WWOX_E17K	pcDNA3.1 mCit-His3C-CPSF6	3	0.0036162	0.00360023	0.420639	0.135621
Lu171r01	KL_969	KL_708	pcDNA3.1 cmyc-NL-WWOX_E17K	pcDNA3.1 mCit-His3C-DAZAP2	1	0.0187761	0.00337863	3.94873	0.407939
Lu171r01	KL_969	KL_708	pcDNA3.1 cmyc-NL-WWOX_E17K	pcDNA3.1 mCit-His3C-DAZAP2	2	0.00900073	0.00127206	3.15224	0.196283
Lu171r01	KL_969	KL_708	pcDNA3.1 cmyc-NL-WWOX_E17K	pcDNA3.1 mCit-His3C-DAZAP2	3	0.00659103	0.00687467	2.53291	1.10277
Lu185r01	KL_533	KL_947	pcDNA3.1 cmyc-NL-SPOP	pcDNA3.1 mCit-His3C-MYD88_1_16del	1	0.0105255	0.00369826	0.230263	0.0211289
Lu185r01	KL_533	KL_947	pcDNA3.1 cmyc-NL-SPOP	pcDNA3.1 mCit-His3C-MYD88_1_16del	2	0.0136948	0.0031248	0.272052	0.0184848
Lu185r01	KL_533	KL_947	pcDNA3.1 cmyc-NL-SPOP	pcDNA3.1 mCit-His3C-MYD88_1_16del	3	0.0113751	0.00178508	0.254538	0.010597
Lu185r01	KL_533	KL_950	pcDNA3.1 cmyc-NL-SPOP	pcDNA3.1 mCit-His3C-MYD88_8_16del	1	0.0111425	0.00253582	0.37147	0.0180364
Lu185r01	KL_533	KL_950	pcDNA3.1 cmyc-NL-SPOP	pcDNA3.1 mCit-His3C-MYD88_8_16del	2	0.0101466	0.00252375	0.384443	0.0202288
Lu185r01	KL_533	KL_950	pcDNA3.1 cmyc-NL-SPOP	pcDNA3.1 mCit-His3C-MYD88_8_16del	3	0.0117918	0.00223181	0.393011	0.0166579
