## Supplementary tables for "Variant characterization in the intrinsically disordered human proteome": Table_S5.xlsx

### Sheet: Column_description
Table with information about the t-test analysis of BRET values between construct pair proteins.
Column	Description
project_id	Internal project ID
NL_plasmid_id	Internal NanoLuc tagged protein construct ID
mCit_plasmid_id	Internal mCit tagged protein construct ID
NL_plasmid	NanoLuc tagged protein construct name
mCit_plasmid	mCit tagged protein construct name
NL_symbol	NanoLuc tagged protein symbol
mCit_symbol	mCit tagged protein symbol
NL_plasmid_id_WT	NanoLuc tagged WT protein construct ID
mCit_plasmid_id_WT	mCit tagged WT protein construct ID
mutation_type	Column indicating whether the assay was designed for motif or domain validation, or variant testing (pathogenic or VUS)
num_repl_include_MUT	Number of mutant construct replicates that were included in the statistical analysis
num_use_fit_MUT	Number of mutant construct replicates for which a model fit was possible
num_repl_include_WT	Number of WT construct replicates that were included in the statistical analysis
num_use_fit_WT	Number of WT construct replicates for which a model fit was possible
pval_bret50	T-test p-value of BRET50 values
tstat_bret50	T-test effect size change of BRET50 values
pval_cBRET	T-test p-value of maxBRET values
tstat_cBRET	T-test effect size change of maxBRET values
avg_bret50_MUT	Average mutant BRET50 value
std_bret50_MUT	Standard deviation of mutant BRET50 values
avg_bret50_WT	Average WT BRET50 value
std_bret50_WT	Standard deviation of WT BRET50 values
num_data_expr_bin_WT	Number of WT data points in the expression ratio bin
num_data_expr_bin_MUT	Number of mutant data points in the expression ratio bin
lower_expr_bound	Lower expression ratio bin boundary
upper_expr_bound	Upper expression ratio bin boundary
avg_cBRET_WT	Average WT ratio bin BRET value
std_cBRET_WT	Standard deviation of WT ratio bin BRET values
avg_cBRET_MUT	Average mutant ratio bin BRET value
std_cBRET_MUT	Standard deviation of mutant ratio bin BRET values

### Sheet: BRET_statisticalAnalysis
project_id	NL_plasmid_id	mCit_plasmid_id	NL_plasmid	mCit_plasmid	NL_symbol	mCit_symbol	NL_plasmid_id_WT	mCit_plasmid_id_WT	mutation_type	num_repl_include_MUT	num_use_fit_MUT	num_repl_include_WT	num_use_fit_WT	pval_bret50	tstat_bret50	pval_cBRET	tstat_cBRET	avg_bret50_MUT	std_bret50_MUT	avg_bret50_WT	std_bret50_WT	num_data_expr_bin_WT	num_data_expr_bin_MUT	lower_expr_bound	upper_expr_bound	avg_cBRET_WT	std_cBRET_WT	avg_cBRET_MUT	std_cBRET_MUT
Lu145r01	KL_888	KL_741	pcDNA3.1 cmyc-NL-CTBP1_A41D	pcDNA3.1 mCit-His3C-CTBP2	CTBP1	CTBP2	KL_519	KL_741	Domain_validation	3	0	3	2	NA	NA	0.043325352406588497	-2.34971	NA	NA	NA	NA	6	5	0.00156394	0.00312788	0.400483	0.0492753	0.30192	0.0756578
Lu144r01	KL_888	KL_745	pcDNA3.1 cmyc-NL-CTBP1_A41D	pcDNA3.1 mCit-His3C-DMRTB1	CTBP1	DMRTB1	KL_519	KL_745	Domain_validation	3	0	3	1	NA	NA	6.68228998385754e-5	-12.147	NA	NA	NA	NA	3	4	0.0105433	0.0140578	0.6226	0.0740284	0.066975	0.0193222
Lu145r01	KL_888	KL_748	pcDNA3.1 cmyc-NL-CTBP1_A41D	pcDNA3.1 mCit-His3C-IKZF1	CTBP1	IKZF1	KL_519	KL_748	Domain_validation	3	0	3	3	NA	NA	6.93165947240943e-4	-9.4717	NA	NA	NA	NA	3	3	0.00235253	0.00431298	0.458867	0.0628688	0.037766666666666705	8.25967446224257e-4
Lu145r01	KL_890	KL_741	pcDNA3.1 cmyc-NL-CTBP1_C27D	pcDNA3.1 mCit-His3C-CTBP2	CTBP1	CTBP2	KL_519	KL_741	Domain_validation	3	3	3	2	NA	NA	0.17771	-1.47782	NA	NA	NA	NA	5	5	0.00159996	0.00293326	0.41228	0.0455927	0.34132	0.0845205
Lu144r01	KL_890	KL_745	pcDNA3.1 cmyc-NL-CTBP1_C27D	pcDNA3.1 mCit-His3C-DMRTB1	CTBP1	DMRTB1	KL_519	KL_745	Domain_validation	3	0	3	1	NA	NA	1.40423840362521e-4	-8.55018	NA	NA	NA	NA	5	3	0.00773177	0.0112462	0.61062	0.0894601	0.0946	0.0178977
Lu145r01	KL_890	KL_748	pcDNA3.1 cmyc-NL-CTBP1_C27D	pcDNA3.1 mCit-His3C-IKZF1	CTBP1	IKZF1	KL_519	KL_748	Domain_validation	3	0	3	3	NA	NA	3.8273741441706e-7	-15.0131	NA	NA	NA	NA	5	5	0.00175021	0.00320871	0.45446	0.0550118	0.038	0.00718805
Lu145r01	KL_889	KL_741	pcDNA3.1 cmyc-NL-CTBP1_C27E	pcDNA3.1 mCit-His3C-CTBP2	CTBP1	CTBP2	KL_519	KL_741	Domain_validation	3	3	3	2	NA	NA	0.0120946	-3.84237	NA	NA	NA	NA	3	4	0.0031527	0.0063054	0.590067	0.0231127	0.48135	0.0362608
Lu144r01	KL_889	KL_745	pcDNA3.1 cmyc-NL-CTBP1_C27E	pcDNA3.1 mCit-His3C-DMRTB1	CTBP1	DMRTB1	KL_519	KL_745	Domain_validation	3	0	3	1	NA	NA	1.157023478346e-4	-10.8452	NA	NA	NA	NA	3	4	0.0105142	0.0152934	0.6226	0.0740284	0.130175	0.017537
Lu145r01	KL_889	KL_748	pcDNA3.1 cmyc-NL-CTBP1_C27E	pcDNA3.1 mCit-His3C-IKZF1	CTBP1	IKZF1	KL_519	KL_748	Domain_validation	3	3	3	3	4.3455631745368097e-4	-10.6854	3.96376141864064e-8	-14.8053	0.0108572	0.00123481	0.00125819	2.98726133749069e-4	5	7	0.00176622	0.00618178	0.45446	0.0550118	0.0801286	0.0224042
Lu145r01	KL_892	KL_741	pcDNA3.1 cmyc-NL-CTBP1_K54A	pcDNA3.1 mCit-His3C-CTBP2	CTBP1	CTBP2	KL_519	KL_741	Domain_validation	3	3	3	2	NA	NA	0.480016	-0.745909	NA	NA	NA	NA	3	6	0.00285084	0.00570168	0.590067	0.0231127	0.54755	0.0855211
Lu144r01	KL_892	KL_745	pcDNA3.1 cmyc-NL-CTBP1_K54A	pcDNA3.1 mCit-His3C-DMRTB1	CTBP1	DMRTB1	KL_519	KL_745	Domain_validation	3	3	3	1	NA	NA	0.688417	0.421003	NA	NA	NA	NA	4	4	0.0096493	0.0176904	0.6403	0.0710635	0.65865	0.0254814
Lu145r01	KL_892	KL_748	pcDNA3.1 cmyc-NL-CTBP1_K54A	pcDNA3.1 mCit-His3C-IKZF1	CTBP1	IKZF1	KL_519	KL_748	Domain_validation	3	0	3	3	NA	NA	4.32026456098058e-4	-6.97427	NA	NA	NA	NA	4	4	0.00221147	0.00344006	0.466	0.0558302	0.1819	0.0431406
Lu147r01	KL_525	KL_924	pcDNA3.1 cmyc-NL-IQCB1	pcDNA3.1 mCit-His3C-CALM1_E120H	IQCB1	CALM1	KL_525	KL_760	Domain_validation	3	3	3	3	0.269319	-1.28132	0.135832	-1.77635	0.052271	0.00733019	0.0407478	0.0103934	4	3	0.0616676	0.138752	0.1675	0.0287234	0.1308	0.0109328
Lu146r01	KL_525	KL_900	pcDNA3.1 cmyc-NL-IQCB1	pcDNA3.1 mCit-His3C-CALML3_E85K	IQCB1	CALML3	KL_525	KL_740	Domain_validation	3	3	3	3	0.801605	0.268484	0.00236225	-6.86161	0.0804229	0.0136446	0.0866095	0.0295936	3	3	0.204255	0.27234	0.2212	0.0134893	0.147967	0.006772
Lu148r01	KL_879	KL_699	pcDNA3.1 cmyc-NL-PPP3CA_F299A	pcDNA3.1 mCit-His3C-FAM167A	PPP3CA	FAM167A	KL_520	KL_699	Domain_validation	3	3	3	3	0.0685203	-2.47578	3.52979305126962e-8	-25.6169	0.0175921	0.00460492	0.00907623	0.00156765	5	4	0.0305032	0.106761	0.62568	0.0162438	0.33185	0.0134838
Lu148r01	KL_879	KL_711	pcDNA3.1 cmyc-NL-PPP3CA_F299A	pcDNA3.1 mCit-His3C-PPP3R2	PPP3CA	PPP3R2	KL_520	KL_711	Domain_validation	3	3	3	3	0.036329748833029106	-3.09691	0.200059	-1.34484	0.00360694	5.4927225443207e-4	0.00193763	5.28574894283361e-4	7	9	0.00657407	0.0394444	0.323357	0.0372819	0.295567	0.0391719
Lu148r01	KL_880	KL_699	pcDNA3.1 cmyc-NL-PPP3CA_M290K	pcDNA3.1 mCit-His3C-FAM167A	PPP3CA	FAM167A	KL_520	KL_699	Domain_validation	3	3	3	3	0.245996	1.35806	0.112824	-1.92072	0.00749505	5.03613135010948e-4	0.00907623	0.00156765	4	3	0.0457548	0.122013	0.62115	0.0150739	0.592167	0.0186445
Lu148r01	KL_880	KL_711	pcDNA3.1 cmyc-NL-PPP3CA_M290K	pcDNA3.1 mCit-His3C-PPP3R2	PPP3CA	PPP3R2	KL_520	KL_711	Domain_validation	3	3	3	3	0.0316331	-3.24136	0.488824	-0.730469	0.00353715	4.5566917885189e-4	0.00193763	5.28574894283361e-4	3	6	0.0098777	0.034572	0.350333	0.0331464	0.326833	0.0431927
Lu171r01	KL_952	KL_700	pcDNA3.1 cmyc-NL-SPOP_F102V	pcDNA3.1 mCit-His3C-MYD88	SPOP	MYD88	KL_533	KL_700	Domain_validation	3	0	3	3	NA	NA	8.70811256271143e-8	-30.2217	NA	NA	NA	NA	4	4	0.0990587	0.198117	0.58015	0.0112975	0.1388	0.0226313
Lu169r01	KL_952	KL_705	pcDNA3.1 cmyc-NL-SPOP_F102V	pcDNA3.1 mCit-His3C-RXRB	SPOP	RXRB	KL_533	KL_705	Domain_validation	3	3	3	3	0.00231209	-6.9011	1.60579682099316e-4	-10.1313	0.0059298	6.7243976430772e-4	0.00133893	6.57954595035419e-4	4	3	0.00585942	0.0156251	0.125142	0.0108537	0.0491667	0.00189912
Lu171r01	KL_937	KL_700	pcDNA3.1 cmyc-NL-SPOP_G132Q	pcDNA3.1 mCit-His3C-MYD88	SPOP	MYD88	KL_533	KL_700	Domain_validation	3	3	3	3	0.00205131	-7.12498	0.022427	-3.26075	0.134218	0.0247428	0.00942353	0.00116225	3	4	0.198117	0.297176	0.596333	0.0319548	0.508725	0.0279468
Lu169r01	KL_937	KL_705	pcDNA3.1 cmyc-NL-SPOP_G132Q	pcDNA3.1 mCit-His3C-RXRB	SPOP	RXRB	KL_533	KL_705	Domain_validation	3	3	3	3	0.0806352	-2.32565	7.13523993865925e-6	-14.3615	0.00390542	0.00141519	0.00133893	6.57954595035419e-4	5	3	0.00390628	0.013672	0.117827	0.00815711	0.0359667	0.00330757
Lu151r01	KL_885	KL_702	pcDNA3.1 cmyc-NL-WWOX_W44K	pcDNA3.1 mCit-His3C-CPSF6	WWOX	CPSF6	KL_524	KL_702	Domain_validation	3	3	3	3	0.00198546	-7.18712	6.60700251748599e-4	-9.59016	0.00887879	7.70251658269339e-4	0.00460866	3.35721608578695e-4	3	3	0.0212608	0.0318912	0.321334	0.0277001	0.119534	0.0108752
Lu154r01	KL_885	KL_644	pcDNA3.1 cmyc-NL-WWOX_W44K	pcDNA3.1 mCit-His3C-CSNK2B	WWOX	CSNK2B	KL_524	KL_644	Domain_validation	3	3	3	1	NA	NA	0.675555	0.439692	NA	NA	NA	NA	5	3	0.0137597	0.0366925	0.843253	0.156549	0.889333	0.0184685
Lu150r01	KL_885	KL_708	pcDNA3.1 cmyc-NL-WWOX_W44K	pcDNA3.1 mCit-His3C-DAZAP2	WWOX	DAZAP2	KL_524	KL_708	Domain_validation	3	1	3	3	NA	NA	8.18461538591932e-5	-16.3531	NA	NA	NA	NA	3	3	0.0056436	0.0112872	1.35007	0.0705935	0.4674	0.0290387
Lu150r01	KL_885	KL_719	pcDNA3.1 cmyc-NL-WWOX_W44K	pcDNA3.1 mCit-His3C-HOXA1	WWOX	HOXA1	KL_524	KL_719	Domain_validation	3	1	3	3	NA	NA	0.0580386	2.63242	NA	NA	NA	NA	3	3	0.0525377	0.0700503	0.488833	0.0184576	0.542433	0.0221019
Lu149r01	KL_885	KL_724	pcDNA3.1 cmyc-NL-WWOX_W44K	pcDNA3.1 mCit-His3C-LITAF	WWOX	LITAF	KL_524	KL_724	Domain_validation	3	3	3	3	0.157498	-1.73641	4.51771318242505e-4	-8.14991	0.0306337	0.0106644	0.0158428	0.00560232	3	4	0.0169196	0.0310194	2.0452	0.195563	0.932693	0.106047
Lu151r01	KL_912	KL_702	pcDNA3.1 cmyc-NL-WWOX_Y33D	pcDNA3.1 mCit-His3C-CPSF6	WWOX	CPSF6	KL_524	KL_702	Domain_validation	3	3	3	3	0.0355687	-3.11877	5.21315836422813e-4	-10.1959	0.0106729	0.00272928	0.00460866	3.35721608578695e-4	3	3	0.0148826	0.025513	0.321334	0.0277001	0.1146	0.00741275
Lu154r01	KL_912	KL_644	pcDNA3.1 cmyc-NL-WWOX_Y33D	pcDNA3.1 mCit-His3C-CSNK2B	WWOX	CSNK2B	KL_524	KL_644	Domain_validation	3	0	3	1	NA	NA	0.792246	0.277856	NA	NA	NA	NA	3	4	0.0118566	0.0217371	0.678033	0.198642	0.733057	0.233327
Lu150r01	KL_912	KL_708	pcDNA3.1 cmyc-NL-WWOX_Y33D	pcDNA3.1 mCit-His3C-DAZAP2	WWOX	DAZAP2	KL_524	KL_708	Domain_validation	3	2	3	3	NA	NA	8.79125378570965e-5	-16.0598	NA	NA	NA	NA	3	3	0.00557519	0.0111504	1.35007	0.0705935	0.452667	0.0355166
Lu150r01	KL_912	KL_719	pcDNA3.1 cmyc-NL-WWOX_Y33D	pcDNA3.1 mCit-His3C-HOXA1	WWOX	HOXA1	KL_524	KL_719	Domain_validation	3	1	3	3	NA	NA	0.126647	1.83074	NA	NA	NA	NA	3	4	0.033628	0.050442	0.3588	0.0236783	0.46385	0.0814558
Lu149r01	KL_912	KL_724	pcDNA3.1 cmyc-NL-WWOX_Y33D	pcDNA3.1 mCit-His3C-LITAF	WWOX	LITAF	KL_524	KL_724	Domain_validation	3	2	3	3	NA	NA	0.00164982	-6.15226	NA	NA	NA	NA	3	4	0.0156732	0.0287342	2.0452	0.195563	1.13482	0.135048
Lu151r01	KL_884	KL_702	pcDNA3.1 cmyc-NL-WWOX_Y33H	pcDNA3.1 mCit-His3C-CPSF6	WWOX	CPSF6	KL_524	KL_702	Domain_validation	3	3	3	3	0.00174364	-7.43921	0.00141694	-7.85828	0.0087388	7.09755564793652e-4	0.00460866	3.35721608578695e-4	3	3	0.0127565	0.0233869	0.3018	0.027202	0.1489	0.00414916
Lu154r01	KL_884	KL_644	pcDNA3.1 cmyc-NL-WWOX_Y33H	pcDNA3.1 mCit-His3C-CSNK2B	WWOX	CSNK2B	KL_524	KL_644	Domain_validation	3	1	3	1	NA	NA	0.124805	-1.93702	NA	NA	NA	NA	3	3	0.0161832	0.0277426	0.751033	0.139382	0.558866	0.0160255
Lu150r01	KL_884	KL_708	pcDNA3.1 cmyc-NL-WWOX_Y33H	pcDNA3.1 mCit-His3C-DAZAP2	WWOX	DAZAP2	KL_524	KL_708	Domain_validation	3	1	3	3	NA	NA	8.76638425308532e-5	-16.0713	NA	NA	NA	NA	3	3	0.00557519	0.0111504	1.35007	0.0705935	0.505633	0.0231966
Lu150r01	KL_884	KL_719	pcDNA3.1 cmyc-NL-WWOX_Y33H	pcDNA3.1 mCit-His3C-HOXA1	WWOX	HOXA1	KL_524	KL_719	Domain_validation	3	0	3	3	NA	NA	0.0935434	2.06744	NA	NA	NA	NA	3	4	0.033628	0.050442	0.3588	0.0236783	0.465925	0.0730252
Lu149r01	KL_884	KL_724	pcDNA3.1 cmyc-NL-WWOX_Y33H	pcDNA3.1 mCit-His3C-LITAF	WWOX	LITAF	KL_524	KL_724	Domain_validation	3	3	3	3	0.39479741599189505	-0.952464	2.2012732986782e-4	-7.8872	0.0215071	0.0062727	0.0158428	0.00560232	3	5	0.0156732	0.0287342	2.0452	0.195563	0.932628	0.147729
Lu144r01	KL_519	KL_929	pcDNA3.1 cmyc-NL-CTBP1	pcDNA3.1 mCit-His3C-DMRTB1_21_25del	CTBP1	DMRTB1	KL_519	KL_745	Motif_validation	3	0	3	1	NA	NA	8.61074462106515e-5	-9.32591	NA	NA	NA	NA	5	3	0.00797397	0.0129577	0.61062	0.0894601	0.0520333	0.0107152
Lu145r01	KL_519	KL_904	pcDNA3.1 cmyc-NL-CTBP1	pcDNA3.1 mCit-His3C-IKZF1_34_38del	CTBP1	IKZF1	KL_519	KL_748	Motif_validation	3	3	3	3	0.00211244	-7.06946	1.35687761377878e-5	-9.38845	0.00292231	1.46918906203388e-4	0.00125819	2.98726133749069e-4	4	6	0.00226995	0.00510738	0.466	0.0558302	0.219583	0.0112451
Lu147r01	KL_898	KL_760	pcDNA3.1 cmyc-NL-IQCB1_258_274del	pcDNA3.1 mCit-His3C-CALM1	IQCB1	CALM1	KL_525	KL_760	Motif_validation	3	3	3	3	0.0750402	-2.39156	6.9166257784697e-5	-17.0645	0.0841151	0.023444	0.0407478	0.0103934	3	3	0.117848	0.235696	0.2143	0.0061682	0.1007	0.00711243
Lu146r01	KL_898	KL_740	pcDNA3.1 cmyc-NL-IQCB1_258_274del	pcDNA3.1 mCit-His3C-CALML3	IQCB1	CALML3	KL_525	KL_740	Motif_validation	3	3	3	3	0.109736	-2.04963	1.52929483043744e-4	-8.4208	0.17483	0.0531929	0.0866095	0.0295936	3	5	0.163976	0.573915	0.2212	0.0134893	0.0941069	0.0200837
Lu153r01	KL_898	KL_747	pcDNA3.1 cmyc-NL-IQCB1_258_274del	pcDNA3.1 mCit-His3C-MNS1	IQCB1	MNS1	KL_525	KL_747	Motif_validation	3	3	3	3	0.0712534	2.43941	0.00363097	4.28545	0.0960363	0.00572318	0.123722	0.0149955	6	3	0.0447985	0.119463	0.1852	0.0247624	0.2603	0.0143808
Lu162r01	KL_520	KL_878	pcDNA3.1 cmyc-NL-PPP3CA	pcDNA3.1 mCit-His3C-FAM167A_3_9del	PPP3CA	FAM167A	KL_520	KL_699	Motif_validation	3	2	3	3	NA	NA	6.07051807799299e-9	-20.9332	NA	NA	NA	NA	4	7	0.0190622	0.0326781	0.318192	0.0141167	0.072781	0.0183285
Lu185r01	KL_533	KL_947	pcDNA3.1 cmyc-NL-SPOP	pcDNA3.1 mCit-His3C-MYD88_1_16del	SPOP	MYD88	KL_533	KL_700	Motif_validation	3	3	3	3	0.00403145	5.93865	2.97870602289345e-8	-26.2516	0.0118651	0.00133946	0.0292954	0.00392873	6	3	0.0917013	0.157202	0.39275466666666703	0.00682033	0.219765	0.0104695
Lu185r01	KL_533	KL_1118	pcDNA3.1 cmyc-NL-SPOP	pcDNA3.1 mCit-His3C-MYD88_134_138del	SPOP	MYD88	KL_533	KL_700	Motif_validation	3	0	3	3	NA	NA	6.17333896788898e-7	-55.8053	NA	NA	NA	NA	3	3	0.131002	0.196503	0.395399	0.00759102	0.0820487	0.00233114
Lu185r01	KL_533	KL_950	pcDNA3.1 cmyc-NL-SPOP	pcDNA3.1 mCit-His3C-MYD88_8_16del	SPOP	MYD88	KL_533	KL_700	Motif_validation	3	3	3	3	0.00292219	6.48063	0.282193	-1.24167	0.011027	6.76600188852734e-4	0.0292954	0.00392873	3	3	0.131002	0.196503	0.395399	0.00759102	0.38579	0.00788275
Lu169r01	KL_533	KL_968	pcDNA3.1 cmyc-NL-SPOP	pcDNA3.1 mCit-His3C-RXRB_83_139del	SPOP	RXRB	KL_533	KL_705	Motif_validation	3	3	3	3	0.011853	-4.38236	0.208829	-1.38416	0.0116896	0.00327478	0.00133893	6.57954595035419e-4	3	6	0.00865544	0.0230812	0.1229	0.0117034	0.1134	0.00643653
Lu169r01	KL_533	KL_942	pcDNA3.1 cmyc-NL-SPOP	pcDNA3.1 mCit-His3C-RXRB_83_87del	SPOP	RXRB	KL_533	KL_705	Motif_validation	3	3	3	3	0.0212496	-3.67755	0.346601	-0.999983	0.00685572	0.00201689	0.00133893	6.57954595035419e-4	7	3	0.00746066	0.044763950779877694	0.138424	0.0202141	0.124967	0.00779359
Lu151r01	KL_524	KL_930	pcDNA3.1 cmyc-NL-WWOX	pcDNA3.1 mCit-His3C-CPSF6_250_254del	WWOX	CPSF6	KL_524	KL_702	Motif_validation	3	3	3	3	0.563005	-0.629807	0.00568596	-5.40165	0.00601818	0.00314719	0.00460866	3.35721608578695e-4	3	3	0.0187429	0.0304572	0.321334	0.0277001	0.209634	0.0093774
Lu151r01	KL_524	KL_913	pcDNA3.1 cmyc-NL-WWOX	pcDNA3.1 mCit-His3C-CPSF6_314_317del	WWOX	CPSF6	KL_524	KL_702	Motif_validation	3	3	3	3	0.211203	-1.48707	0.0119369	-4.37334	0.00645866	0.00172704	0.00460866	3.35721608578695e-4	3	3	0.0166249	0.030479	0.321334	0.0277001	0.232567	0.00752728
Lu150r01	KL_524	KL_877	pcDNA3.1 cmyc-NL-WWOX	pcDNA3.1 mCit-His3C-DAZAP2_39_42del	WWOX	DAZAP2	KL_524	KL_708	Motif_validation	3	2	3	3	NA	NA	1.35488177549839e-4	-8.60495	NA	NA	NA	NA	3	5	0.0131022	0.022461	2.35967	0.0245357	1.24772	0.192899
Lu149r01	KL_524	KL_874	pcDNA3.1 cmyc-NL-WWOX	pcDNA3.1 mCit-His3C-LITAF_20_23del	WWOX	LITAF	KL_524	KL_724	Motif_validation	3	0	3	3	NA	NA	0.0141026	-3.42237	NA	NA	NA	NA	3	5	0.0156732	0.0287342	2.0452	0.195563	1.20071	0.337718
Lu157r01	KL_524	KL_938	pcDNA3.1 cmyc-NL-WWOX	pcDNA3.1 mCit-His3C-LITAF_P21E	WWOX	LITAF	KL_524	KL_724	Motif_validation	3	0	3	0	NA	NA	0.0188391	-3.18988	NA	NA	NA	NA	5	3	0.0287625	0.0418364	1.58278	0.23069	1.0872	0.0426214
Lu157r01	KL_524	KL_957	pcDNA3.1 cmyc-NL-WWOX	pcDNA3.1 mCit-His3C-LITAF_P59E	WWOX	LITAF	KL_524	KL_724	Motif_validation	3	2	3	0	NA	NA	0.0388678	2.37614	NA	NA	NA	NA	7	5	0.0156886	0.0287625	0.983286	0.330717	1.51212	0.368537
Lu162r01	KL_524	KL_960	pcDNA3.1 cmyc-NL-WWOX	pcDNA3.1 mCit-His3C-LITAF_Y23D	WWOX	LITAF	KL_524	KL_724	Motif_validation	3	1	3	1	NA	NA	0.00770341	-3.93105	NA	NA	NA	NA	5	3	0.00801463	0.0213723	0.878988	0.216771	0.309334	0.0207657
Lu162r01	KL_524	KL_954	pcDNA3.1 cmyc-NL-WWOX	pcDNA3.1 mCit-His3C-LITAF_Y61D	WWOX	LITAF	KL_524	KL_724	Motif_validation	3	1	3	1	NA	NA	1.83206618986569e-7	-40.0399	NA	NA	NA	NA	3	4	0.042316505577976705	0.0725426	1.9952	0.0653141	0.166317	0.0356553
Lu147r01	KL_525	KL_919	pcDNA3.1 cmyc-NL-IQCB1	pcDNA3.1 mCit-His3C-CALM1_E105K	IQCB1	CALM1	KL_525	KL_760	Pathogenic	3	3	3	3	0.0486987	2.80227	0.085876	2.26843	0.0198435	0.00180951	0.0407478	0.0103934	3	3	0.100732	0.156695	0.1777	0.0261512	0.225933	0.0148435
Lu147r01	KL_525	KL_920	pcDNA3.1 cmyc-NL-IQCB1	pcDNA3.1 mCit-His3C-CALM1_F90L	IQCB1	CALM1	KL_525	KL_760	Pathogenic	3	3	3	3	0.0030428	-6.41029	0.00966917	-4.06629	0.0961275	0.0064225	0.0407478	0.0103934	4	3	0.0958993	0.191799	0.184925	0.025875	0.112533	0.00358639
Lu171r01	KL_959	KL_700	pcDNA3.1 cmyc-NL-SPOP_G132V	pcDNA3.1 mCit-His3C-MYD88	SPOP	MYD88	KL_533	KL_700	Pathogenic	3	3	3	3	0.0264649	-3.43291	0.00306451	-4.77947	0.0891829	0.0328369	0.00942353	0.00116225	4	4	0.158494	0.257553	0.5948	0.0278008	0.478275	0.0317855
Lu169r01	KL_959	KL_705	pcDNA3.1 cmyc-NL-SPOP_G132V	pcDNA3.1 mCit-His3C-RXRB	SPOP	RXRB	KL_533	KL_705	Pathogenic	3	3	3	3	0.00686754	-5.12389	1.90978760775003e-4	-9.77138	0.00586953	0.00106337	0.00133893	6.57954595035419e-4	3	4	0.00781256	0.0175783	0.1229	0.0117034	0.0540667	0.0019
Lu171r01	KL_969	KL_702	pcDNA3.1 cmyc-NL-WWOX_E17K	pcDNA3.1 mCit-His3C-CPSF6	WWOX	CPSF6	KL_524	KL_702	Pathogenic	3	3	3	3	0.500137	0.740445	0.204962	1.39749	0.00545919	0.00140761	0.00772012	0.00408242	5	4	0.0102164	0.0153246	0.29966	0.0569059	0.35005	0.031753
Lu171r01	KL_969	KL_644	pcDNA3.1 cmyc-NL-WWOX_E17K	pcDNA3.1 mCit-His3C-CSNK2B	WWOX	CSNK2B	KL_524	KL_644	Pathogenic	3	3	3	2	NA	NA	0.847357	0.200976	NA	NA	NA	NA	3	5	0.0381584	0.0699571	0.441733	0.083482	0.4508	0.0199415
Lu171r01	KL_969	KL_708	pcDNA3.1 cmyc-NL-WWOX_E17K	pcDNA3.1 mCit-His3C-DAZAP2	WWOX	DAZAP2	KL_524	KL_708	Pathogenic	3	3	3	3	0.397931	0.945523	0.945747	0.0724161	0.011456	0.00526878	0.0153004	0.00230312	3	3	0.01053	0.017111188922289602	1.75733	0.0474666	1.7682	0.206839
Lu167r01	KL_969	KL_719	pcDNA3.1 cmyc-NL-WWOX_E17K	pcDNA3.1 mCit-His3C-HOXA1	WWOX	HOXA1	KL_524	KL_719	Pathogenic	3	3	3	1	NA	NA	0.203812	1.46116	NA	NA	NA	NA	3	4	0.0532777	0.0754767	0.3859	0.0601792	0.448817	0.0354532
Lu167r01	KL_969	KL_724	pcDNA3.1 cmyc-NL-WWOX_E17K	pcDNA3.1 mCit-His3C-LITAF	WWOX	LITAF	KL_524	KL_724	Pathogenic	3	3	3	0	NA	NA	0.671692	0.456541	NA	NA	NA	NA	3	3	0.0255967	0.0383951	1.09794	0.154094	1.18017	0.202838
Lu144r01	KL_519	KL_910	pcDNA3.1 cmyc-NL-CTBP1	pcDNA3.1 mCit-His3C-DMRTB1_R25H	CTBP1	DMRTB1	KL_519	KL_745	VUS	3	1	3	1	NA	NA	5.71665946751902e-6	-12.1916	NA	NA	NA	NA	3	6	0.0108167	0.016225	0.6226	0.0740284	0.15795	0.0254789
Lu145r01	KL_519	KL_905	pcDNA3.1 cmyc-NL-CTBP1	pcDNA3.1 mCit-His3C-IKZF1_M31V	CTBP1	IKZF1	KL_519	KL_748	VUS	3	3	3	3	0.095637	-2.17162	0.00525437	-3.79763	0.00196841	3.53102924497786e-4	0.00125819	2.98726133749069e-4	4	6	0.00210739	0.00474162	0.466	0.0558302	0.36215	0.0177472
Lu145r01	KL_519	KL_906	pcDNA3.1 cmyc-NL-CTBP1	pcDNA3.1 mCit-His3C-IKZF1_S41L	CTBP1	IKZF1	KL_519	KL_748	VUS	3	2	3	3	NA	NA	3.2164886184140303e-05	-6.73613	NA	NA	NA	NA	6	7	0.00162949	0.00570322	0.45085	0.0508633	0.202186	0.0685632
Lu170r01	KL_519	KL_970	pcDNA3.1 cmyc-NL-CTBP1	pcDNA3.1 mCit-His3C-IKZF1_T39S	CTBP1	IKZF1	KL_519	KL_748	VUS	3	3	3	3	0.00481545	-5.65596	0.614628	-0.536479	0.00502711	6.53029002571861e-4	0.0019772	3.93837625283427e-4	3	4	0.00951405	0.0147996	0.464534	0.0640601	0.425092	0.0922205
Lu147r01	KL_525	KL_917	pcDNA3.1 cmyc-NL-IQCB1	pcDNA3.1 mCit-His3C-CALM1_D94H	IQCB1	CALM1	KL_525	KL_760	VUS	3	3	3	3	0.123191	-1.94835	4.02527539759072e-6	-21.513	0.0582182	0.00726516	0.0407478	0.0103934	3	4	0.118147	0.26583	0.2143	0.0061682	0.08935	0.00661457
Lu147r01	KL_525	KL_916	pcDNA3.1 cmyc-NL-IQCB1	pcDNA3.1 mCit-His3C-CALM1_M110L	IQCB1	CALM1	KL_525	KL_760	VUS	3	3	3	3	0.455857	-0.824747	0.0501503	-2.56811	0.048194933333333294	0.0074191	0.0407478	0.0103934	3	4	0.105186	0.210372	0.1942	0.0234219	0.154525	0.0100003
Lu147r01	KL_525	KL_918	pcDNA3.1 cmyc-NL-IQCB1	pcDNA3.1 mCit-His3C-CALM1_R87H	IQCB1	CALM1	KL_525	KL_760	VUS	3	3	3	3	0.226021	-1.42971	0.00390008	-4.548	0.053985533333333294	0.00796468	0.0407478	0.0103934	4	4	0.109768	0.246978	0.201075	0.023521	0.13205	0.0117383
Lu146r01	KL_525	KL_922	pcDNA3.1 cmyc-NL-IQCB1	pcDNA3.1 mCit-His3C-CALML3_A89D	IQCB1	CALML3	KL_525	KL_740	VUS	3	3	3	3	0.200961	1.52915	7.04254185174386e-4	-5.32796	0.0533215	0.00848511	0.0866095	0.0295936	7	3	0.0618549	0.12371	0.139638	0.0164646	0.0817667	0.00530723
Lu147r01	KL_901	KL_760	pcDNA3.1 cmyc-NL-IQCB1_N273Y	pcDNA3.1 mCit-His3C-CALM1	IQCB1	CALM1	KL_525	KL_760	VUS	3	3	3	3	0.0692041	-2.46653	0.0531566	-2.40191	0.0882175	0.0251547	0.0407478	0.0103934	4	4	0.090011	0.180022	0.184925	0.025875	0.14165	0.0174446
Lu146r01	KL_901	KL_740	pcDNA3.1 cmyc-NL-IQCB1_N273Y	pcDNA3.1 mCit-His3C-CALML3	IQCB1	CALML3	KL_525	KL_740	VUS	3	3	3	3	0.12308	-1.94913	5.15702085869361e-4	-7.92319	0.145113	0.0304309	0.0866095	0.0295936	3	4	0.189384	0.662844	0.2212	0.0134893	0.143667	0.00829005
Lu153r01	KL_901	KL_747	pcDNA3.1 cmyc-NL-IQCB1_N273Y	pcDNA3.1 mCit-His3C-MNS1	IQCB1	MNS1	KL_525	KL_747	VUS	2	2	3	3	NA	NA	NA	NA	NA	NA	NA	NA	0	0	NA	NA	NA	NA	NA	NA
Lu147r01	KL_897	KL_760	pcDNA3.1 cmyc-NL-IQCB1_R271G	pcDNA3.1 mCit-His3C-CALM1	IQCB1	CALM1	KL_525	KL_760	VUS	3	3	3	3	0.205895	-1.50861	0.164314	-1.62866	0.0718379	0.0272285	0.0407478	0.0103934	4	3	0.0716221	0.143244	0.1675	0.0287234	0.1338	0.0111017
Lu146r01	KL_897	KL_740	pcDNA3.1 cmyc-NL-IQCB1_R271G	pcDNA3.1 mCit-His3C-CALML3	IQCB1	CALML3	KL_525	KL_740	VUS	3	3	3	3	0.711146	-0.397723	1.0371520185778e-5	-11.1537	0.0960159	0.0155854	0.0866095	0.0295936	3	6	0.192941	0.514509	0.2212	0.0134893	0.1255	0.00898863
Lu153r01	KL_897	KL_747	pcDNA3.1 cmyc-NL-IQCB1_R271G	pcDNA3.1 mCit-His3C-MNS1	IQCB1	MNS1	KL_525	KL_747	VUS	3	2	3	3	NA	NA	0.00171911	7.46718	NA	NA	NA	NA	3	3	0.0746642	0.149328	0.208733	0.00955871	0.268567	0.00608623
Lu162r01	KL_520	KL_876	pcDNA3.1 cmyc-NL-PPP3CA	pcDNA3.1 mCit-His3C-FAM167A_V8M	PPP3CA	FAM167A	KL_520	KL_699	VUS	3	0	3	3	NA	NA	3.24631944591979e-7	-24.2319	NA	NA	NA	NA	4	4	0.0175828	0.0322352	0.318192	0.0141167	0.111767	0.00429244
Lu151r01	KL_524	KL_914	pcDNA3.1 cmyc-NL-WWOX	pcDNA3.1 mCit-His3C-CPSF6_P310A	WWOX	CPSF6	KL_524	KL_702	VUS	3	3	3	3	0.670534	0.458295	5.61146282720064e-4	-5.96574	0.00440674	5.24920630783571e-4	0.00460866	3.35721608578695e-4	5	4	0.00637825	0.0170087	0.274487	0.0109009	0.234567	0.00505915
Lu150r01	KL_524	KL_875	pcDNA3.1 cmyc-NL-WWOX	pcDNA3.1 mCit-His3C-DAZAP2_Y46C	WWOX	DAZAP2	KL_524	KL_708	VUS	3	3	3	3	0.27733	-1.25644	0.879383	0.157388	0.0156671	0.00333739	0.0119818	0.00246329	3	6	0.00602051	0.0160547	1.6838	0.483082	1.73772	0.396416
Lu149r01	KL_524	KL_871	pcDNA3.1 cmyc-NL-WWOX	pcDNA3.1 mCit-His3C-LITAF_A19T	WWOX	LITAF	KL_524	KL_724	VUS	3	3	3	3	0.774435	0.306614	0.845515	-0.202195	0.0137055	0.00811165	0.0158428	0.00560232	3	6	0.0156732	0.0287342	2.0452	0.195563	2.0168	0.164046
Lu149r01	KL_524	KL_921	pcDNA3.1 cmyc-NL-WWOX	pcDNA3.1 mCit-His3C-LITAF_P17L	WWOX	LITAF	KL_524	KL_724	VUS	3	0	3	3	NA	NA	0.126133	1.6857	NA	NA	NA	NA	3	8	0.0156732	0.0287342	2.0452	0.195563	2.43514	0.342055
Lu149r01	KL_524	KL_883	pcDNA3.1 cmyc-NL-WWOX	pcDNA3.1 mCit-His3C-LITAF_P58L	WWOX	LITAF	KL_524	KL_724	VUS	3	0	3	3	NA	NA	0.529677	-0.65107	NA	NA	NA	NA	3	9	0.0156732	0.0287342	2.0452	0.195563	1.93426	0.244632
Lu149r01	KL_524	KL_872	pcDNA3.1 cmyc-NL-WWOX	pcDNA3.1 mCit-His3C-LITAF_P59R	WWOX	LITAF	KL_524	KL_724	VUS	3	3	3	3	0.0678533	2.48491	0.00209009	5.16227	0.00564542	0.00151503	0.0158428	0.00560232	3	5	0.0156732	0.0287342	2.0452	0.195563	2.67919	0.104829
Lu149r01	KL_524	KL_873	pcDNA3.1 cmyc-NL-WWOX	pcDNA3.1 mCit-His3C-LITAF_Y61C	WWOX	LITAF	KL_524	KL_724	VUS	3	2	3	3	NA	NA	0.628184	0.515492	NA	NA	NA	NA	3	4	0.0156732	0.0287342	2.0452	0.195563	2.15402	0.258462
Lu151r01	KL_911	KL_702	pcDNA3.1 cmyc-NL-WWOX_E17D	pcDNA3.1 mCit-His3C-CPSF6	WWOX	CPSF6	KL_524	KL_702	VUS	3	3	3	3	0.245311	-1.36043	0.0430421	-2.92467	0.0075383	0.00302691	0.00460866	3.35721608578695e-4	3	3	0.0170087	0.0276391	0.321334	0.0277001	0.257567	0.0135442
Lu154r01	KL_911	KL_644	pcDNA3.1 cmyc-NL-WWOX_E17D	pcDNA3.1 mCit-His3C-CSNK2B	WWOX	CSNK2B	KL_524	KL_644	VUS	3	3	3	1	NA	NA	0.321267	-1.13101	NA	NA	NA	NA	3	3	0.0207082	0.0336508	0.883333	0.139511	0.7515	0.0878087
Lu150r01	KL_911	KL_708	pcDNA3.1 cmyc-NL-WWOX_E17D	pcDNA3.1 mCit-His3C-DAZAP2	WWOX	DAZAP2	KL_524	KL_708	VUS	3	2	3	3	NA	NA	0.800432	-0.266587	NA	NA	NA	NA	4	3	0.00446015	0.0100353	1.28675	0.125557	1.26047	0.0821775
Lu150r01	KL_911	KL_719	pcDNA3.1 cmyc-NL-WWOX_E17D	pcDNA3.1 mCit-His3C-HOXA1	WWOX	HOXA1	KL_524	KL_719	VUS	3	0	3	3	NA	NA	0.00728161	5.04009	NA	NA	NA	NA	3	3	0.033628	0.050442	0.3588	0.0236783	0.47236666666666705	0.0213256
Lu149r01	KL_911	KL_724	pcDNA3.1 cmyc-NL-WWOX_E17D	pcDNA3.1 mCit-His3C-LITAF	WWOX	LITAF	KL_524	KL_724	VUS	3	3	3	3	0.966216	0.045063748999745905	0.166604	1.68841	0.0156636	4.90445011075543e-4	0.0158428	0.00560232	3	3	0.0156732	0.0287342	2.0452	0.195563	2.31224	0.108546
Lu151r01	KL_886	KL_702	pcDNA3.1 cmyc-NL-WWOX_H37D	pcDNA3.1 mCit-His3C-CPSF6	WWOX	CPSF6	KL_524	KL_702	VUS	3	3	3	3	0.14496	-1.80755	0.00205411	-7.1224	0.00934799	0.00369279	0.00460866	3.35721608578695e-4	3	3	0.0212608	0.0318912	0.321334	0.0277001	0.171534	0.0108358
Lu154r01	KL_886	KL_644	pcDNA3.1 cmyc-NL-WWOX_H37D	pcDNA3.1 mCit-His3C-CSNK2B	WWOX	CSNK2B	KL_524	KL_644	VUS	3	3	3	1	NA	NA	0.351726	-0.976759	NA	NA	NA	NA	4	8	0.0193722	0.0435874	0.817933	0.165617	0.739196	0.0891403
Lu150r01	KL_886	KL_708	pcDNA3.1 cmyc-NL-WWOX_H37D	pcDNA3.1 mCit-His3C-DAZAP2	WWOX	DAZAP2	KL_524	KL_708	VUS	3	1	3	3	NA	NA	4.2211028472361297e-4	-10.7656	NA	NA	NA	NA	3	3	0.00557519	0.0111504	1.35007	0.0705935	0.705067	0.0468588
Lu150r01	KL_886	KL_719	pcDNA3.1 cmyc-NL-WWOX_H37D	pcDNA3.1 mCit-His3C-HOXA1	WWOX	HOXA1	KL_524	KL_719	VUS	3	3	3	3	0.183838	-1.60466	0.0214173	-3.66861	0.0446495	0.00825461	0.0329583	0.00616666	3	3	0.0552637	0.0736849	0.488833	0.0184576	0.423167	0.0173237
Lu149r01	KL_886	KL_724	pcDNA3.1 cmyc-NL-WWOX_H37D	pcDNA3.1 mCit-His3C-LITAF	WWOX	LITAF	KL_524	KL_724	VUS	3	3	3	3	0.322135	-1.1287	6.09871255210508e-4	-6.54196	0.0211356	0.00354861	0.0158428	0.00560232	3	5	0.0193691	0.0387383	2.26724	0.120364	1.38363	0.179875
