## Supplementary tables for "Variant characterization in the intrinsically disordered human proteome": Table_S9.xlsx

### Sheet: Column_description
Overview of the oligos used for the amplification of ORFs cloned in GATEWAY entry vectors, site-directed mutagenesis and sequence verification
Column	Description
oligo_name	Oligo name
sequence5_3prime	Sequence 5' to 3'
source	Oligo source
target_isoform_mutation	Mutation isoform at ORF sequence
canonical_isoform_mutation	Mutation isoform at cannonical sequence
comment	Purpose of use

### Sheet: BRET_primers_dataset
oligo_name	sequence5_3prime	source	target_isoform_mutation	canonical_isoform_mutation	comment
pENT_fwd	TTGTAAAACGACGGCCAGTC	Sigma-Aldrich			to amplify insert in 221 and 223 entry vectors
pENT_rev	GCCAGGAAACAGCTATGACC	Sigma-Aldrich			to amplify insert in 221 and 223 entry vectors
NanoLuc-398fwd	GAACGGCAACAAAATTATCGAC	Sigma-Aldrich			to sequence the cDNA at N-terminal fusion with NanoLuc
NanoLuc-109rev	CCCCGAGATTCTGAAACAAAC	Sigma-Aldrich			to sequence the cDNA at C-terminal fusion with NanoLuc
mCitrine-131rev	AGTGTGAGTTTCCCATATGTCG	Sigma-Aldrich			to sequence the cDNA at C-terminal fusion with mCitrine
mCitrine-547fwd	AGCAGAATACGCCCATCG	Sigma-Aldrich			to sequence the cDNA at N-terminal fusion with mCitrine
pEXP_rev	GGCAACTAGAAGGCACAGTC	Sigma-Aldrich			to sequence C-terminal part of the construct
pEXP_fwd	GGCTAACTAGAGAACCCACTG	Sigma-Aldrich			to sequence N-terminal part of the construct
G18_561_LITAF_P17L_DH-F	CTCAGCACTGTCCGCACCTCCATCC	Sigma-Aldrich	P17L	P17L	forward primer to introduce L17P mutation in LITAF
G18_562_LITAF_P17L_DH-R	GCGGACAGTGCTGAGGAAGGCCCAGTGG	Sigma-Aldrich	P17L	P17L	reverse primer to introduce L17P mutation in LITAF
G18_563_LITAF_A19T_DH-F	GCACCATCCACCCCTCCATCCTATGAAGAGAC	Sigma-Aldrich	A19T	A19T	forward primer to introduce VUS mutation in LITAF
G18_564_LITAF_A19T_DH-R	GCCTTCCTCAGCACCATCCACCCCTCCATC	Sigma-Aldrich	A19T	A19T	reverse primer to introduce VUS mutation in LITAF
G18_567_LITAF_P58L_DH-F	CATGAATCTGCCTTCGTATTATACCCAG	Sigma-Aldrich	P58L	P58L	forward primer to introduce VUS mutation in LITAF
G18_568_LITAF_P58L_DH-R	CGAAGGCAGATTCATGCCCTTCCCATCAGG	Sigma-Aldrich	P58L	P58L	reverse primer to introduce VUS mutation in LITAF
G18_569_LITAF_P59R_DH-F	GAATCCTAGATCGTATTATACCCAGCCAGC	Sigma-Aldrich	P59R	P59R	forward primer to introduce VUS mutation in LITAF
G18_570_LITAF_P59R_DH-R	TACGATCTAGGATTCATGCCCTTCCCATC	Sigma-Aldrich	P59R	P59R	reverse primer to introduce VUS mutation in LITAF
G18_571_LITAF_Y61C_DH-F	CCTTCGTGCTATACCCAGCCAGCGCCCATC	Sigma-Aldrich	Y61C	Y61C	forward primer to introduce VUS mutation in LITAF
G18_572_LITAF_Y61C_DH-R	GGTATAGCACGAAGGAGGATTCATGCCCTTCC	Sigma-Aldrich	Y61C	Y61C	reverse primer to introduce VUS mutation in LITAF
G18_573_LITAF_20_23del_DH-F	GAAGAGACAGTGGCTGTTAACAGTTATTACCCCAC	Sigma-Aldrich	20-23del	20-23del	forward primer to delete motif in LITAF
G18_574_LITAF_20_23del_DH-R	AGCCACTGTCTCTTCTGCGGATGGTGCTGAGGAAG	Sigma-Aldrich	20-23del	20-23del	reverse primer to delete motif in LITAF
G18_578_DAZAP2_Y46C_DH-F	GAGCTCTGCCGTCCGAGCTTTGTGCACC	Sigma-Aldrich	Y46C	Y46C	forward primer to introduce VUS mutation in DAZAP2
G18_579_DAZAP2_Y46C_DH-R	CTCGGACGGCAGAGCTCTGAGTAGGCAGGTG	Sigma-Aldrich	Y46C	Y46C	reverse primer to introduce VUS mutation in DAZAP2
G18_580_DAZAP2_39_42del_DH-F	TCAGAGCTCTATCGTCCGAGCTTTGTGCACCCAGG	Sigma-Aldrich	39-42del	39-42del	forward primer to delete motif in DAZAP2
G18_581_DAZAP2_39_42del_DH-R	GACGATAGAGCTCTGAAGCATCGGTATAGGGTGGAG	Sigma-Aldrich	39-42del	39-42del	reverse primer to delete motif in DAZAP2
G18_602_WWOX_E17D_DH-F	GACGACCTGCCTCCGGGCTGGGAGGAGAGAAC	Sigma-Aldrich	E17D	E17D	forward primer to introduce VUS mutation in WWOX
G18_603_WWOX_E17D_DH-R	AGCCCGGAGGCAGGTCGTCCTCACTGTCCGTGTCGTCC	Sigma-Aldrich	E17D	E17D	reverse primer to introduce VUS mutation in WWOX
G18_596_WWOX_Y33D_DH-F	GCTGGGTTGACTACGCCAATCACACCGAGGAGAAG	Sigma-Aldrich	Y33D	Y33D	forward primer to introduce mutation on domain in WWOX
G18_597_WWOX_Y33D_DH-R	CGTAGTCAACCCAGCCGTCCTTGGTGGTTC	Sigma-Aldrich	Y33D	Y33D	reverse primer to introduce mutation on domain in WWOX
G18_598_WWOX_W44K_DH-F	ACTCAGAAGGAACATCCAAAAACTGG	Sigma-Aldrich	W44K	W44K	forward primer to introduce mutation on domain in WWOX
G18_599_WWOX_W44K_DH-R	ATGTTCCTTCTGAGTCTTCTCCTCGGTGTGATTG	Sigma-Aldrich	W44K	W44K	reverse primer to introduce mutation on domain in WWOX
G18_600_WWOX_H37D_DH-F	GCCAATGACACCGAGGAGAAGACTCAG	Sigma-Aldrich	H37D	H37D	forward primer to introduce VUS mutation in WWOX
G18_601_WWOX_H37D_DH-R	CTCGGTGTCATTGGCGTAGTAAACCCAGCC	Sigma-Aldrich	H37D	H37D	reverse primer to introduce VUS mutation in WWOX
G18_594_WWOX_Y33H_DH-F	TGGGTTCACTACGCCAATCACACCGAGGAGAAG	Sigma-Aldrich	Y33H	Y33H	forward primer to introduce mutation on domain in WWOX
G18_595_WWOX_Y33H_DH-R	GATTGGCGTAGTGAACCCAGCCGTCCTTGGTGGTTC	Sigma-Aldrich	Y33H	Y33H	reverse primer to introduce mutation on domain in WWOX
G18_608_DMRTB1_21_25del_DH-F	AGGCCGATGCGGACCGTGCCCGGCCCACTGTTCAC	Sigma-Aldrich	21-25del	174-179del	forward primer to delete motif in DMRTB1
G18_609_DMRTB1_21_25del_DH-R	GGTCCGCATCGGCCTGCCAGGGTAGCCACTGCCTG	Sigma-Aldrich	21-25del	174-179del	reverse primer to delete motif in DMRTB1
G18_606_DMRTB1_R25H_DH-F	TAGACCTGCACAGGCCGATGCGGACCGTGC	Sigma-Aldrich	R25H	R178H	forward primer to introduce VUS mutation in DMRTB1
G18_607_DMRTB1_R25H_DH-R	CCTGTGCAGGTCTAGGGGGCCAGGGTAGCCACTG	Sigma-Aldrich	R25H	R178H	reverse primer to introduce VUS mutation in DMRTB1
G18_610_CTBP1_A41D_DH-F	CTGTGGACTTCTGCGACGCGCAGTCCA	Sigma-Aldrich	A41D	A52D	forward primer to introduce mutation on domain in CTBP1
G18_611_CTBP1_A41D_DH-R	CGCAGAAGTCCACAGTGGCCACGTCC	Sigma-Aldrich	A41D	A52D	reverse primer to introduce mutation on domain in CTBP1
G18_612_CTBP1_C27E_DH-F	CGGGACGAGACAGTGGAGATGCCCATC	Sigma-Aldrich	C27D	C38D	forward primer to introduce mutation on domain in CTBP1
G18_613_CTBP1_C27E_DH-R	CTGTCTCGTCCCGGCCATCCAGCAATGCC	Sigma-Aldrich	C27D	C38D	reverse primer to introduce mutation on domain in CTBP1
G18_614_CTBP1_C27D_DH-F	CGGGACGACACAGTGGAGATGCCCATC	Sigma-Aldrich	C27E	C38E	forward primer to introduce mutation on domain in CTBP1
G18_615_CTBP1_C27D_DH-R	CACTGTGTCGTCCCGGCCATCCAGCAATGC	Sigma-Aldrich	C27E	C38E	reverse primer to introduce mutation on domain in CTBP1
G18_616_CTBP1_K54A_DH-F	CATGAGGCCGTCCTGAACGAGGCTGTGG	Sigma-Aldrich	K54A	K65A	forward primer to introduce mutation on domain in CTBP1
G18_617_CTBP1_K54A_DH-R	GGACGGCCTCATGGATCTCCTGCGTGGAC	Sigma-Aldrich	K54A	K65A	reverse primer to introduce mutation on domain in CTBP1
G18_628_IKZF1_T39S_DH-F	CTCTCCAGCACCTCGGGAGGACAGCAAAG	Sigma-Aldrich	T39S	T39S	forward primer to introduce VUS mutation in IKZF1
G18_629_IKZF1_T39S_DH-R	AGGTGCTGGAGAGGTCCTCGGGGATCGGCATGG	Sigma-Aldrich	T39S	T39S	reverse primer to introduce VUS mutation in IKZF1
G18_630_IKZF1_S41L_DH-F	ACCACCCTGGGAGGACAGCAAAGCTCC	Sigma-Aldrich	S41L	S41L	forward primer to introduce VUS mutation in IKZF1
G18_631_IKZF1_S41L_DH-R	TCCTCCCAGGGTGGTGGAGAGGTCCTCGGGGATC	Sigma-Aldrich	S41L	S41L	reverse primer to introduce VUS mutation in IKZF1
G18_632_IKZF1_M31V_DH-F	GAGCCCGTGCCGATCCCCGAGGACCTC	Sigma-Aldrich	M31V	M31V	forward primer to introduce VUS mutation in IKZF1
G18_633_IKZF1_M31V_DH-R	GATCGGCACGGGCTCATCGCCCTCATCTGG	Sigma-Aldrich	M31V	M31V	reverse primer to introduce VUS mutation in IKZF1
G18_634_IKZF1_34_38del_DH-F	ACCACCTCGGGAGGACAGCAAAGCTCCAAGAGTG	Sigma-Aldrich	34-38del	34-38del	forward primer to delete motif in IKZF1
G18_635_IKZF1_34_38del_DH-R	TCCTCCCGAGGTGGTGATCGGCATGGGCTCATCG	Sigma-Aldrich	34-38del	34-38del	reverse primer to delete motif in IKZF1
G18_652_IQCB1_N273Y_DH-F	AGGAAATACTTTCACCAACAGAGGCAGTCTC	Sigma-Aldrich	N273Y	N406Y	forward primer to introduce VUS mutation in IQCB1
G18_653_IQCB1_N273Y_DH-R	GTGAAAGTATTTCCTTTCCCTGTACCCTCTCC	Sigma-Aldrich	N273Y	N406Y	reverse primer to introduce VUS mutation in IQCB1
G18_656_IQCB1_R271G_DH-F	AGGGAAGGCAAAAATTTTCACCAACAGAGG	Sigma-Aldrich	R271G	R404G	forward primer to introduce VUS mutation in IQCB1
G18_657_IQCB1_R271G_DH-R	ATTTTTGCCTTCCCTGTACCCTCTCCAATGTTTC	Sigma-Aldrich	R271G	R404G	reverse primer to introduce VUS mutation in IQCB1
G18_658_IQCB1_258_274del_DH-F	CACCAACAGAGGCAGTCTCTCATAGAGTATAAAGC	Sigma-Aldrich	258-274del	391-407del	forward primer to delete motif in IQCB1
G18_659_IQCB1_258_274del_DH-R	CTGCCTCTGTTGGTGTGATTTCTCTTCCATTTCCC	Sigma-Aldrich	258-274del	391-407del	reverse primer to delete motif in IQCB1
G18_660_CALML3_E85K_DH-F	GAGGAGAAGATCCGCGAGGCCTTCCGCGTGTTC	Sigma-Aldrich	E85K	E85K	forward primer to introduce mutation on domain in CALML3
G18_661_CALML3_E85K_DH-R	CTCGCGGATCTTCTCCTCGTTGTCCGTGTCCTTC	Sigma-Aldrich	E85K	E85K	reverse primer to introduce mutation on domain in CALML3
G18_662_CALML3_A89D_DH-F	CGCGAGGACTTCCGCGTGTTCGACAAGG	Sigma-Aldrich	A89D	A89D	forward primer to introduce VUS mutation in CALML3
G18_663_CALML3_A89D_DH-R	GCGGAAGTCCTCGCGGATCTCCTCCTCGTTGTC	Sigma-Aldrich	A89D	A89D	reverse primer to introduce VUS mutation in CALML3
G18_674_CALM1_E120H_DH-F	ACAGATCACGAAGTTGATCAAATGATCAGGG	Sigma-Aldrich	E120H	E120H	forward primer to introduce mutation on domain in CALM1
G18_675_CALM1_E120H_DH-R	CAACTTCGTGATCTGTTAACTTCTCTCCAAGG	Sigma-Aldrich	E120H	E120H	reverse primer to introduce mutation on domain in CALM1
G18_676_CALM1_F90L_DH-F	GAAGCACTGCGTGTGTTTGATAAGGATG	Sigma-Aldrich	F90L	F90L	forward primer to introduce pathogenic mutation in CALM1
G18_677_CALM1_F90L_DH-R	CACACGCAGTGCTTCTCTAATTTCTTCTTC	Sigma-Aldrich	F90L	F90L	reverse primer to introduce pathogenic mutation in CALM1
G18_678_CALM1_E105K_DH-F	GCTGCAAAGCTTCGCCATGTGATGACAAACC	Sigma-Aldrich	E105K	E105K	forward primer to introduce pathogenic mutation in CALM1
G18_679_CALM1_E105K_DH-R	GCGAAGCTTTGCAGCACTAATATAGCCATTGCC	Sigma-Aldrich	E105K	E105K	reverse primer to introduce pathogenic mutation in CALM1
G18_680_CALM1_R87H_DH-F	GAAATTCACGAAGCATTCCGTGTGTTTGATAAGG	Sigma-Aldrich	R87H	R87H	forward primer to introduce VUS mutation in CALM1
G18_681_CALM1_R87H_DH-R	TGCTTCGTGAATTTCTTCTTCACTGTCTGTGTC	Sigma-Aldrich	R87H	R87H	reverse primer to introduce VUS mutation in CALM1
G18_682_CALM1_D94H_DH-F	GTGTTTCACAAGGATGGCAATGGCTATATTAGTGC	Sigma-Aldrich	D94H	D94H	forward primer to introduce VUS mutation in CALM1
G18_683_CALM1_D94H_DH-R	ATCCTTGTGAAACACACGGAATGCTTCTC	Sigma-Aldrich	D94H	D94H	reverse primer to introduce VUS mutation in CALM1
G18_684_CALM1_M110L_DH-F	CATGTGCTGACAAACCTTGGAGAGAAG	Sigma-Aldrich	M110L	M110L	forward primer to introduce VUS mutation in CALM1
G18_685_CALM1_M110L_DH-R	TTTGTCAGCACATGGCGAAGTTCTGC	Sigma-Aldrich	M110L	M110L	reverse primer to introduce VUS mutation in CALM1
G18_688_FAM167A_V8M_DH-F	ATCCACATGGAAGAAGTGGGTGCAGAAGAG	Sigma-Aldrich	V8M	V8M	forward primer to introduce VUS mutation in FAM167A
G18_689_FAM167A_V8M_DH-R	CTTCTTCCATGTGGATCTGGGGCACAGACATG	Sigma-Aldrich	V8M	V8M	reverse primer to introduce VUS mutation in FAM167A
G18_690_FAM167A_3_9del_DH-F	GAAGTGGGTGCAGAAGAGGGGGCGGGAGCA	Sigma-Aldrich	3-9del	3-9del	forward primer to delete motif in FAM167A
G18_691_FAM167A_3_9del_DH-R	TTCTGCACCCACTTCAGACATGCCAActttTTTG	Sigma-Aldrich	3-9del	3-9del	reverse primer to delete motif in FAM167A
G18_692_PPP3CA_F299A_DH-F	ACAGGCGCCCCTTCTCTAATTACAATT	Sigma-Aldrich	F299A	F299A	forward primer to introduce mutation on domain in PPP3CA
G18_693_PPP3CA_F299A_DH-R	AGAAGGGGCGCCTGTTGTTTGGCTTTTC	Sigma-Aldrich	F299A	F299A	reverse primer to introduce mutation on domain in PPP3CA
G18_696_PPP3CA_M290K_DH-F	GTACCGCAAGTACAGGAAAAGCCAAAC	Sigma-Aldrich	M290K	M290K	forward primer to introduce mutation on domain in PPP3CA
G18_697_PPP3CA_M290K_DH-R	CCTGTACTTGCGGTACCCTGCATCTTGGG	Sigma-Aldrich	M290K	M290K	reverse primer to introduce mutation on domain in PPP3CA
G18_733_SPOP_R70T_DH-F	GGT GTT TGA CCG TAA ACC CCA AAG GGT TAG	Sigma-Aldrich	R70T	R70T	forward primer to introduce mutation on domain in SPOP
G18_734_SPOP_R70T_DH-R	GGG TTT ACG GTC AAA CAC CAT TTC AGT TTA TC	Sigma-Aldrich	R70T	R70T	reverse primer to introduce mutation on domain in SPOP
G18_735_SPOP_G132V_DH-F	CTG GGT GTT CAA GAA ATT CAT CCG TAG AG	Sigma-Aldrich	G132V	G132V	forward primer to introduce mutation on domain in SPOP
G18_736_SPOP_G132V_DH-R	CTT GAA CAC CCA GTC TTT GCC TTG CAC AAA C	Sigma-Aldrich	G132V	G132V	reverse primer to introduce mutation on domain in SPOP
G18_737_SPOP_G132Q_DH-F	CTG GCA GTT CAA GAA ATT CAT CCG TAG AG	Sigma-Aldrich	G132Q	G132Q	forward primer to introduce mutation on domain in SPOP
G18_738_SPOP_G132Q_DH-R	CTT GAA CTG CCA GTC TTT GCC TTG CAC AAA C	Sigma-Aldrich	G132Q	G132Q	reverse primer to introduce mutation on domain in SPOP
G18_743_SPOP_S119L_DH-F	GAG CTG CAA CGG GCA TAT AGG TTT GTG	Sigma-Aldrich	S119L	S119L	forward primer to introduce mutation on domain in SPOP
G18_744_SPOP_S119L_DH-R	CCG TTG CAG CTC CAT AGC TTT GGT TTC	Sigma-Aldrich	S119L	S119L	reverse primer to introduce mutation on domain in SPOP
G18_745_SPOP_F102V_DH-F	GCA AAA GTG AAA TTC TCC ATC CTG AAT GCC	Sigma-Aldrich	F102V	F102V	forward primer to introduce mutation on domain in SPOP
G18_746_SPOP_F102V_DH-R	GAA TTT CAC TTT TGC CCG AAC TTC ACT CTT TGG	Sigma-Aldrich	F102V	F102V	reverse primer to introduce mutation on domain in SPOP
G18_716_RXRB_83-87del_DH-F	CCA AAT CCC CTT CCC CAG GGA GTC CCT C	Sigma-Aldrich	83-87del	83-87del	forward primer to delete motif and two motifs in RXRB
G18_717_RXRB_83-87del_DH-R	GGG AAG GGG ATT TGG CTT CGG GAG TCC CG	Sigma-Aldrich	83-87del	83-87del	reverse primer to delete motif in RXRB
G18_720_RXRB_83-139del_DH-R	CCA GGG GAC CCC ATG CTT CGG GAG TCC CGC CCG CTG	Sigma-Aldrich	83-139del	83-139del	reverse primer to delete two motifs in RXRB
G18_702_MyD88_8-16del_DH-F	ACA TCC TCC CTT CCC CTG GCT GCT CTC	Sigma-Aldrich	8-16del	8-16del	forward primer to deleteN-terminal part in MYD88
G18_703_MyD88_8-16del_DH-R	GGG AAG GGA GGA TGT GCC GGG ACC TCC TGC AGC	Sigma-Aldrich	8-16del	8-16del	reverse primer to deleteN-terminal part in MYD88
G18_582_CPSF6_P310A_DH-F	CCAACAGATGCCTATGGGCGACCTCCACC	Sigma-Aldrich	P310A	P383A	forward primer to introduce VUS mutation in WWOX
G18_583_CPSF6_P310A_DH-R	CCATAGGCATCTGTTGGTGGTGGACCTCG	Sigma-Aldrich	P310A	P383A	reverse primer to introduce VUS mutation in WWOX
G18_586_CPSF6_314_317del_DH-F	GATAGGGGTGACTATGGCCCCCCTGGAAG	Sigma-Aldrich	314-317del	387-390del	forward primer to delete motif in CPSF6
G18_587_CPSF6_314_317del_DH-R	CATAGTCACCCCTATCTCGCCCATATGGATCTGTTG	Sigma-Aldrich	314-317del	387-390del	reverse primer to delete motif in CPSF6
G18_588_CPSF6_250_254del_DH-F	CCCGGTCCACTTGGGCCACCCCTTACACTAGCTCCTC	Sigma-Aldrich	250-254del	323-327del	forward primer to delete motif in CPSF6
G18_589_CPSF6_250_254del_DH-R	CCCAAGTGGACCGGGGGGCCTGGAGGTGGAGGTGG	Sigma-Aldrich	250-254del	323-327del	reverse primer to delete motif in CPSF6
