## Supplementary tables for "Variant characterization in the intrinsically disordered human proteome": Table_S10.xlsx

### Sheet: Column_description
Overview of the constucts used in this study for testing protein-protein interactions (PPIs) and the effect of mutation/deletion on the interface between interacting partners
Column	Description
project_id	Internal project ID
construct_name	Construct name
sequence5_3prime	Sequence 5' to 3'
reference_resource	Construct reference or resource
identifier_catalogNo	Construct identifier or catalog number
construct_type	Construct type
mutation_ORF	Mutation and position in ORF sequence
mutation_UniProt	Mutation and position in UniProt canonical sequence
comment	Purpose of use

### Sheet: BRET_constructs_data
plasmid_id	construct_name	cds	reference_resource	identifier_catalogNo	construct_type	mutation_ORF	mutation_UniProt	comment
KL_01	pcDNA3.1		Trepte et.al (MSB, 2018)	V79020	control			as a negative control, also used to fill up the total DNA amount to 200ng in BRET experiments
	pcDNA3.1 cmyc-NL		Trepte et.al (MSB, 2018)	Addgene plasmid ID #113442	control			to be tested for every PPI as control with mCit-protein fusion
	pcDNA3.1 PA-mCit		Trepte et.al (MSB, 2018)	Addgene plasmid ID #113443	control			to be tested for every PPI as control with NL-protein fusion
KL_11	pcDNA3.1 cmyc-NL-GW		Trepte et.al (MSB, 2018)	Addgene plasmid ID #113446	acceptor plasmid			destination vector in which ORF will get inserted for PPI measurement as a N-terminal fusion to NanoLuc tag
KL_15	pcDNA3.1 mCit-GW		Trepte et.al (MSB, 2018)	NA	acceptor plasmid			C-terminal fusion vector to mCitrine tag
KL_519	pcDNA3.1 cmyc-NL-CTBP1	ATGTCAGGCGTCCGACCTCCGATCATGAACGGGCCCCTGCACCCGCGGCCCCTGGTGGCATTGCTGGATGGCCGGGACTGCACAGTGGAGATGCCCATCCTGAAGGACGTGGCCACTGTGGCCTTCTGCGACGCGCAGTCCACGCAGGAGATCCATGAGAAGGTCCTGAACGAGGCTGTGGGGGCCCTGATGTACCACACCATCACTCTCACCAGGGAGGACCTGGAGAAGTTCAAAGCCCTCCGCATCATCGTCCGGATTGGCAGTGGTTTTGACAACATCGACATCAAGTCGGCCGGGGATTTAGGCATTGCCGTCTGCAACGTGCCCGCGGCGTCTGTGGAGGAGACGGCCGACTCGACGCTGTGCCACATCCTGAACCTGTACCGGCGGGCCACC…	this study	NA	WT			to test known interaction(s) with IKZF1, DMRTB1 and CTBP2 in BRET assay
KL_888	pcDNA3.1 cmyc-NL-CTBP1_A41D	ATGTCAGGCGTCCGACCTCCGATCATGAACGGGCCCCTGCACCCGCGGCCCCTGGTGGCATTGCTGGATGGCCGGGACTGCACAGTGGAGATGCCCATCCTGAAGGACGTGGCCACTGTGGACTTCTGCGACGCGCAGTCCACGCAGGAGATCCATGAGAAGGTCCTGAACGAGGCTGTGGGGGCCCTGATGTACCACACCATCACTCTCACCAGGGAGGACCTGGAGAAGTTCAAAGCCCTCCGCATCATCGTCCGGATTGGCAGTGGTTTTGACAACATCGACATCAAGTCGGCCGGGGATTTAGGCATTGCCGTCTGCAACGTGCCCGCGGCGTCTGTGGAGGAGACGGCCGACTCGACGCTGTGCCACATCCTGAACCTGTACCGGCGGGCCACC…	this study	NA	mutant	A41D	A52D	to disrupt known DMI with IKZF1 and predicted DMI with DMRTB1; no effect expected on CTBP2 interaction (different interface) in BRET assay
KL_890	pcDNA3.1 cmyc-NL-CTBP1_C27D	ATGTCAGGCGTCCGACCTCCGATCATGAACGGGCCCCTGCACCCGCGGCCCCTGGTGGCATTGCTGGATGGCCGGGACGACACAGTGGAGATGCCCATCCTGAAGGACGTGGCCACTGTGGCCTTCTGCGACGCGCAGTCCACGCAGGAGATCCATGAGAAGGTCCTGAACGAGGCTGTGGGGGCCCTGATGTACCACACCATCACTCTCACCAGGGAGGACCTGGAGAAGTTCAAAGCCCTCCGCATCATCGTCCGGATTGGCAGTGGTTTTGACAACATCGACATCAAGTCGGCCGGGGATTTAGGCATTGCCGTCTGCAACGTGCCCGCGGCGTCTGTGGAGGAGACGGCCGACTCGACGCTGTGCCACATCCTGAACCTGTACCGGCGGGCCACC…	this study	NA	mutant	C27D	C38D	to disrupt known DMI with IKZF1 and predicted DMI with DMRTB1; no effect expected on CTBP2 interaction (different interface) in BRET assay
KL_889	pcDNA3.1 cmyc-NL-CTBP1_C27E	ATGTCAGGCGTCCGACCTCCGATCATGAACGGGCCCCTGCACCCGCGGCCCCTGGTGGCATTGCTGGATGGCCGGGACGAGACAGTGGAGATGCCCATCCTGAAGGACGTGGCCACTGTGGCCTTCTGCGACGCGCAGTCCACGCAGGAGATCCATGAGAAGGTCCTGAACGAGGCTGTGGGGGCCCTGATGTACCACACCATCACTCTCACCAGGGAGGACCTGGAGAAGTTCAAAGCCCTCCGCATCATCGTCCGGATTGGCAGTGGTTTTGACAACATCGACATCAAGTCGGCCGGGGATTTAGGCATTGCCGTCTGCAACGTGCCCGCGGCGTCTGTGGAGGAGACGGCCGACTCGACGCTGTGCCACATCCTGAACCTGTACCGGCGGGCCACC…	this study	NA	mutant	C27E	C38E	to disrupt known DMI with IKZF1 and predicted DMI with DMRTB1; no effect expected on CTBP2 interaction (different interface) in BRET assay
KL_892	pcDNA3.1 cmyc-NL-CTBP1_K54A	ATGTCAGGCGTCCGACCTCCGATCATGAACGGGCCCCTGCACCCGCGGCCCCTGGTGGCATTGCTGGATGGCCGGGACTGCACAGTGGAGATGCCCATCCTGAAGGACGTGGCCACTGTGGCCTTCTGCGACGCGCAGTCCACGCAGGAGATCCATGAGGCCGTCCTGAACGAGGCTGTGGGGGCCCTGATGTACCACACCATCACTCTCACCAGGGAGGACCTGGAGAAGTTCAAAGCCCTCCGCATCATCGTCCGGATTGGCAGTGGTTTTGACAACATCGACATCAAGTCGGCCGGGGATTTAGGCATTGCCGTCTGCAACGTGCCCGCGGCGTCTGTGGAGGAGACGGCCGACTCGACGCTGTGCCACATCCTGAACCTGTACCGGCGGGCCACC…	this study	NA	mutant	K54A	K65A	used as a control; not a contact residue, expected no strong effect on IKZF1 or DMRTB1 DMIs, or on CTBP2 interaction (distinct interface).
KL_748	pcDNA3.1 mCit-His3C-IKZF1	ATGGATGCTGATGAGGGTCAAGACATGTCCCAAGTTTCAGGGAAGGAAAGCCCCCCTGTAAGCGATACTCCAGATGAGGGCGATGAGCCCATGCCGATCCCCGAGGACCTCTCCACCACCTCGGGAGGACAGCAAAGCTCCAAGAGTGACAGAGTCGTGGCCAGTAATGTTAAAGTAGAGACTCAGAGTGATGAAGAGAATGGGCGTGCCTGTGAAATGAATGGGGAAGAATGTGCGGAGGATTTACGAATGCTTGATGCCTCGGGAGAGAAAATGAATGGCTCCCACAGGGACCAAGGCAGCTCGGCTTTGTCGGGAGTTGGAGGCATTCGACTTCCTAACGGAAAACTAAAGTGTGATATCTGTGGGATCATTTGCATCGGGCCCAATGTGCTCATG…	this study	NA	WT			to test known interaction with CTBP1 in BRET assay
KL_904	pcDNA3.1 mCit-His3C-IKZF1_34_38del	ATGGATGCTGATGAGGGTCAAGACATGTCCCAAGTTTCAGGGAAGGAAAGCCCCCCTGTAAGCGATACTCCAGATGAGGGCGATGAGCCCATGCCGATCACCACCTCGGGAGGACAGCAAAGCTCCAAGAGTGACAGAGTCGTGGCCAGTAATGTTAAAGTAGAGACTCAGAGTGATGAAGAGAATGGGCGTGCCTGTGAAATGAATGGGGAAGAATGTGCGGAGGATTTACGAATGCTTGATGCCTCGGGAGAGAAAATGAATGGCTCCCACAGGGACCAAGGCAGCTCGGCTTTGTCGGGAGTTGGAGGCATTCGACTTCCTAACGGAAAACTAAAGTGTGATATCTGTGGGATCATTTGCATCGGGCCCAATGTGCTCATGGTTCACAAAAGAAGC…	this study	NA	mutant	34-38del	34-38del	to disrupt known DMI with CTBP1 in BRET assay
KL_905	pcDNA3.1 mCit-His3C-IKZF1_M31V	ATGGATGCTGATGAGGGTCAAGACATGTCCCAAGTTTCAGGGAAGGAAAGCCCCCCTGTAAGCGATACTCCAGATGAGGGCGATGAGCCCGTGCCGATCCCCGAGGACCTCTCCACCACCTCGGGAGGACAGCAAAGCTCCAAGAGTGACAGAGTCGTGGCCAGTAATGTTAAAGTAGAGACTCAGAGTGATGAAGAGAATGGGCGTGCCTGTGAAATGAATGGGGAAGAATGTGCGGAGGATTTACGAATGCTTGATGCCTCGGGAGAGAAAATGAATGGCTCCCACAGGGACCAAGGCAGCTCGGCTTTGTCGGGAGTTGGAGGCATTCGACTTCCTAACGGAAAACTAAAGTGTGATATCTGTGGGATCATTTGCATCGGGCCCAATGTGCTCATG…	this study	NA	mutant	M31V	M31V	to test the effect of VUS mutation on the known interface between IKZF1 and CTBP1 in BRET assay
KL_906	pcDNA3.1 mCit-His3C-IKZF1_S41L	ATGGATGCTGATGAGGGTCAAGACATGTCCCAAGTTTCAGGGAAGGAAAGCCCCCCTGTAAGCGATACTCCAGATGAGGGCGATGAGCCCATGCCGATCCCCGAGGACCTCTCCACCACCCTGGGAGGACAGCAAAGCTCCAAGAGTGACAGAGTCGTGGCCAGTAATGTTAAAGTAGAGACTCAGAGTGATGAAGAGAATGGGCGTGCCTGTGAAATGAATGGGGAAGAATGTGCGGAGGATTTACGAATGCTTGATGCCTCGGGAGAGAAAATGAATGGCTCCCACAGGGACCAAGGCAGCTCGGCTTTGTCGGGAGTTGGAGGCATTCGACTTCCTAACGGAAAACTAAAGTGTGATATCTGTGGGATCATTTGCATCGGGCCCAATGTGCTCATG…	this study	NA	mutant	S41L	S41L	to test the effect of VUS mutation on the known interface between IKZF1 and CTBP1 in BRET assay
KL_970	pcDNA3.1 mCit-His3C-IKZF1_T39S	ATGGATGCTGATGAGGGTCAAGACATGTCCCAAGTTTCAGGGAAGGAAAGCCCCCCTGTAAGCGATACTCCAGATGAGGGCGATGAGCCCATGCCGATCCCCGAGGACCTCTCCAGCACCTCGGGAGGACAGCAAAGCTCCAAGAGTGACAGAGTCGTGGCCAGTAATGTTAAAGTAGAGACTCAGAGTGATGAAGAGAATGGGCGTGCCTGTGAAATGAATGGGGAAGAATGTGCGGAGGATTTACGAATGCTTGATGCCTCGGGAGAGAAAATGAATGGCTCCCACAGGGACCAAGGCAGCTCGGCTTTGTCGGGAGTTGGAGGCATTCGACTTCCTAACGGAAAACTAAAGTGTGATATCTGTGGGATCATTTGCATCGGGCCCAATGTGCTCATG…	this study	NA	mutant	T39S	T39S	to test the effect of VUS mutation on the known interface between IKZF1 and CTBP1 in BRET assay
KL_745	pcDNA3.1 mCit-His3C-DMRTB1	ATGCCCAGCCTTGCGGGACCCCCTTTTGGGGCGGAGGCCGCAGGCAGTGGCTACCCTGGCCCCCTAGACCTGCGCAGGCCGATGCGGACCGTGCCCGGCCCACTGTTCACCGACTTTGTGCGCCCTCTGAACATCAACCCGGACCGTGCACTGGGCCCTGAGTACCCTGGTGGCTCCAGCATGCACCCCTACTGCCCGTTCCCGCTGGGCTACCTGGACGCCCCTCCTGGCGTCCCCCTGCAGCAGGGCTTCCGGCATGTGTCCCGCAGCCAGTACCAAGGCGGAGGCTTGGTGTCAGAACCAGGAGGAGACTTCCAGCCAAGCTACTACCTGCCGCCGCCGCCGCCGCCACTGCCGCCCCTTCCACCGCTTCCACCGCAGCCCCAGTTCCTCCCGCCA…	this study	NA	WT			to test known interaction with CTBP1 in BRET assay
KL_929	pcDNA3.1 mCit-His3C-DMRTB1_21_25del	ATGCCCAGCCTTGCGGGACCCCCTTTTGGGGCGGAGGCCGCAGGCAGTGGCTACCCTGGCCCCAGGCCGATGCGGACCGTGCCCGGCCCACTGTTCACCGACTTTGTGCGCCCTCTGAACATCAACCCGGACCGTGCACTGGGCCCTGAGTACCCTGGTGGCTCCAGCATGCACCCCTACTGCCCGTTCCCGCTGGGCTACCTGGACGCCCCTCCTGGCGTCCCCCTGCAGCAGGGCTTCCGGCATGTGTCCCGCAGCCAGTACCAAGGCGGAGGCTTGGTGTCAGAACCAGGAGGAGACTTCCAGCCAAGCTACTACCTGCCGCCGCCGCCGCCGCCACTGCCGCCCCTTCCACCGCTTCCACCGCAGCCCCAGTTCCTCCCGCCAGGCTACCTCTCT…	this study	NA	mutant	21-25del	174-179del	to disrupt predicted DMI with CTBP1 in BRET assay
KL_910	pcDNA3.1 mCit-His3C-DMRTB1_R25H	ATGCCCAGCCTTGCGGGACCCCCTTTTGGGGCGGAGGCCGCAGGCAGTGGCTACCCTGGCCCCCTAGACCTGCACAGGCCGATGCGGACCGTGCCCGGCCCACTGTTCACCGACTTTGTGCGCCCTCTGAACATCAACCCGGACCGTGCACTGGGCCCTGAGTACCCTGGTGGCTCCAGCATGCACCCCTACTGCCCGTTCCCGCTGGGCTACCTGGACGCCCCTCCTGGCGTCCCCCTGCAGCAGGGCTTCCGGCATGTGTCCCGCAGCCAGTACCAAGGCGGAGGCTTGGTGTCAGAACCAGGAGGAGACTTCCAGCCAAGCTACTACCTGCCGCCGCCGCCGCCGCCACTGCCGCCCCTTCCACCGCTTCCACCGCAGCCCCAGTTCCTCCCGCCA…	this study	NA	mutant	R25H	R178H	to test the effect of VUS mutation on the predicted interface between DMRTB1 and CTBP1 in BRET assay
KL_741	pcDNA3.1 mCit-His3C-CTBP2	ATGAGACCAGGACTTCCAGGCCCCACAGGGTTGTGCGCTCAGACCTCAAGTAGGGGCCAGAAGAGTGTACTGAAACAGAAGGAATCTTGTGGAATTTGGCAGTTGTACCATTTTCTTAGCAGAAAACAGGAGCCCAGGTGGGAGCCATGTGTGTCGGGTTCCTCGTCAGGTGACGGTGCTGTTGCGGATCTCGCGGATGAGCTGAGGGGGTATCCAGCTTTGTGCTGCACGCTTCCTGTCCACTCATACAGGTCGTGGGCTGGTATCCGCCCCCAGATCATGAACGGCCCCCTGCACCCCCGCCCCCTGGTGGCGCTGCTGGACGGCCGCGACTGCACTGTGGAGATGCCCATCCTGAAGGACCTGGCCACTGTGGCCTTCTGTGACGCGCAGTCGACG…	this study	NA	WT			to test the known interaction with CTBP1 in BRET assay: different interaction interface, served as negative control in this experiment
KL_520	pcDNA3.1 cmyc-NL-PPP3CA	ATGTCCGAGCCCAAGGCAATTGATCCCAAGTTGTCGACGACCGACAGGGTGGTGAAAGCTGTTCCATTTCCTCCAAGTCACCGGCTTACAGCAAAAGAAGTGTTTGATAATGATGGAAAACCTCGTGTGGATATCTTAAAGGCGCATCTTATGAAGGAGGGAAGGCTGGAAGAGAGTGTTGCATTGAGAATAATAACAGAGGGTGCATCAATTCTTCGACAGGAAAAAAATTTGCTGGATATTGATGCGCCAGTCACTGTTTGTGGGGACATTCATGGACAATTCTTTGATTTGATGAAGCTCTTTGAAGTCGGGGGATCTCCTGCCAACACTCGCTACCTCTTCTTAGGGGACTATGTTGACAGAGGGTACTTCAGTATTGAATGTGTGCTGTATTTG…	this study	NA	WT			to test known interaction(s) with FAM167A and PPP3R2 in BRET assay
KL_879	pcDNA3.1 cmyc-NL-PPP3CA_F299A	ATGTCCGAGCCCAAGGCAATTGATCCCAAGTTGTCGACGACCGACAGGGTGGTGAAAGCTGTTCCATTTCCTCCAAGTCACCGGCTTACAGCAAAAGAAGTGTTTGATAATGATGGAAAACCTCGTGTGGATATCTTAAAGGCGCATCTTATGAAGGAGGGAAGGCTGGAAGAGAGTGTTGCATTGAGAATAATAACAGAGGGTGCATCAATTCTTCGACAGGAAAAAAATTTGCTGGATATTGATGCGCCAGTCACTGTTTGTGGGGACATTCATGGACAATTCTTTGATTTGATGAAGCTCTTTGAAGTCGGGGGATCTCCTGCCAACACTCGCTACCTCTTCTTAGGGGACTATGTTGACAGAGGGTACTTCAGTATTGAATGTGTGCTGTATTTG…	this study	NA	mutant	F299A	F299A	to disrupt predicted DMI with FAM167A; no effect expected on PPP3R2 interaction (different interface) in BRET assay
KL_880	pcDNA3.1 cmyc-NL-PPP3CA_M290K	ATGTCCGAGCCCAAGGCAATTGATCCCAAGTTGTCGACGACCGACAGGGTGGTGAAAGCTGTTCCATTTCCTCCAAGTCACCGGCTTACAGCAAAAGAAGTGTTTGATAATGATGGAAAACCTCGTGTGGATATCTTAAAGGCGCATCTTATGAAGGAGGGAAGGCTGGAAGAGAGTGTTGCATTGAGAATAATAACAGAGGGTGCATCAATTCTTCGACAGGAAAAAAATTTGCTGGATATTGATGCGCCAGTCACTGTTTGTGGGGACATTCATGGACAATTCTTTGATTTGATGAAGCTCTTTGAAGTCGGGGGATCTCCTGCCAACACTCGCTACCTCTTCTTAGGGGACTATGTTGACAGAGGGTACTTCAGTATTGAATGTGTGCTGTATTTG…	this study	NA	mutant	M290K	M290K	to disrupt predicted DMI with FAM167A; no effect expected on PPP3R2 interaction (different interface) in BRET assay
KL_699	pcDNA3.1 mCit-His3C-FAM167A	ATGTCTGTGCCCCAGATCCACGTGGAAGAAGTGGGTGCAGAAGAGGGGGCGGGAGCAGCCGCACCACCCGATGACCACCTCCGGAGCCTGAAGGCCCTCACCGAGAAACTGAGGCTGGAGACCCGCAGGCCCTCCTACCTGGAATGGCAGGCCAGGCTGGAGGAGCAGACCTGGCCCTTCCCGAGGCCGGCTGCGGAGCCACAGGCGAGCTTGGAGGAGGGGGAGCGTGGGGGGCAGGAGCCCTTGCTCCCCCTGAGAGAGGCTGGGCAGCACCCCCCTTCTGCCAGGAGTGCCAGCCAAGGTGCCAGACCCCTGTCCACTGGCAAGCTGGAAGGCTTTCAGAGCATCGATGAAGCTATAGCCTGGCTCAGGAAGGAACTGACGGAGATGCGGCTGCAG…	this study	NA	WT			to test the effect of mutation on the interface between DMRTB1 and CTBP1 in BRET assay
KL_878	pcDNA3.1 mCit-His3C-FAM167A_3_9del	ATGTCTGAAGTGGGTGCAGAAGAGGGGGCGGGAGCAGCCGCACCACCCGATGACCACCTCCGGAGCCTGAAGGCCCTCACCGAGAAACTGAGGCTGGAGACCCGCAGGCCCTCCTACCTGGAATGGCAGGCCAGGCTGGAGGAGCAGACCTGGCCCTTCCCGAGGCCGGCTGCGGAGCCACAGGCGAGCTTGGAGGAGGGGGAGCGTGGGGGGCAGGAGCCCTTGCTCCCCCTGAGAGAGGCTGGGCAGCACCCCCCTTCTGCCAGGAGTGCCAGCCAAGGTGCCAGACCCCTGTCCACTGGCAAGCTGGAAGGCTTTCAGAGCATCGATGAAGCTATAGCCTGGCTCAGGAAGGAACTGACGGAGATGCGGCTGCAGGACCAGCAACTGGCCAGACAG…	this study	NA	mutant	3-9del	3-9del	to disrupt predicted DMI with PPP3CA in BRET assay
KL_876	pcDNA3.1 mCit-His3C-FAM167A_V8M	ATGTCTGTGCCCCAGATCCACATGGAAGAAGTGGGTGCAGAAGAGGGGGCGGGAGCAGCCGCACCACCCGATGACCACCTCCGGAGCCTGAAGGCCCTCACCGAGAAACTGAGGCTGGAGACCCGCAGGCCCTCCTACCTGGAATGGCAGGCCAGGCTGGAGGAGCAGACCTGGCCCTTCCCGAGGCCGGCTGCGGAGCCACAGGCGAGCTTGGAGGAGGGGGAGCGTGGGGGGCAGGAGCCCTTGCTCCCCCTGAGAGAGGCTGGGCAGCACCCCCCTTCTGCCAGGAGTGCCAGCCAAGGTGCCAGACCCCTGTCCACTGGCAAGCTGGAAGGCTTTCAGAGCATCGATGAAGCTATAGCCTGGCTCAGGAAGGAACTGACGGAGATGCGGCTGCAG…	this study	NA	mutant	V8M	V8M	to test the effect of VUS mutation on the predicted DMI interface between PP3CA and FAM167A in BRET assay
KL_711	pcDNA3.1 mCit-His3C-PPP3R2	ATGTCCACAATGGGAAACGAGGCCAGTTACCCGGCGGAGATGTGCTCCCACTTTGACAATGATGAAATTAAAAGGCTGGGCAGGAGGTTTAAGAAGTTGGACTTGGACAAATCAGGGTCTCTGAGCGTGGAGGAGTTCATGTCCCTGCCGGAGCTGCGCCACAACCCGTTGGTGCGGCGAGTGATCGACGTCTTCGACACCGACGGTGATGGAGAAGTGGACTTCAAGGAATTCATCCTGGGGACCTCCCAGTTCAGCGTCAAGGGCGACGAGGAGCAGAAGTTGAGGTTTGCGTTCAGCATTTACGACATGGATAAAGATGGCTACATTTCCAACGGGGAGCTCTTCCAGGTGCTGAAGATGATGGTGGGCAACAACCTGACGGACTGGCAGCTCCAG…	this study	NA	WT			to test the known interaction with PPP3CA in BRET assay: different interaction interface, served as negative control in this experiment
KL_525	pcDNA3.1 cmyc-NL-IQCB1	ATGAAGCCAACAGGTACAGACCCAAGGATCTTATCTATAGCTGCTGAAGTTGCAAAAAGCCCTGAGCAGAATGTCCCTGTTATACTGTTGAAGTTAAAAGAAATAATAAACATCACACCTTTAGGAAGCTCAGAGTTGAAGAAAATCAAACAAGATATATATTGTTATGATCTCATTCAATATTGCCTCTTGGTCCTCAGTCAAGATTATTCTCGAATCCAGGGTGGTTGGACTACAATTTCCCAGCTTACACAGATATTAAGCCATTGCTGTGTGGGCTTGGAGCCAGGAGAAGATGCAGAGGAATTTTACAATGAATTACTTCCATCAGCTGCAGAAAATTTTCTAGTTTTGGGGAGACAATTACAAACATGTTTTATCAATGCAGCTAAGGCTGAA…	this study	NA	WT			to test known interaction(s) with CALM1 and CALML3 in BRET assay
KL_898	pcDNA3.1 cmyc-NL-IQCB1_258_274del	ATGAAGCCAACAGGTACAGACCCAAGGATCTTATCTATAGCTGCTGAAGTTGCAAAAAGCCCTGAGCAGAATGTCCCTGTTATACTGTTGAAGTTAAAAGAAATAATAAACATCACACCTTTAGGAAGCTCAGAGTTGAAGAAAATCAAACAAGATATATATTGTTATGATCTCATTCAATATTGCCTCTTGGTCCTCAGTCAAGATTATTCTCGAATCCAGGGTGGTTGGACTACAATTTCCCAGCTTACACAGATATTAAGCCATTGCTGTGTGGGCTTGGAGCCAGGAGAAGATGCAGAGGAATTTTACAATGAATTACTTCCATCAGCTGCAGAAAATTTTCTAGTTTTGGGGAGACAATTACAAACATGTTTTATCAATGCAGCTAAGGCTGAA…	this study	NA	mutant	258-274del	391-407del	to test the effect of mutation on knwon interface between IQCB1 and CALM1 and predicted interface between IQCB1 and CALML3 in BRET assay
KL_901	pcDNA3.1 cmyc-NL-IQCB1_N273Y	ATGAAGCCAACAGGTACAGACCCAAGGATCTTATCTATAGCTGCTGAAGTTGCAAAAAGCCCTGAGCAGAATGTCCCTGTTATACTGTTGAAGTTAAAAGAAATAATAAACATCACACCTTTAGGAAGCTCAGAGTTGAAGAAAATCAAACAAGATATATATTGTTATGATCTCATTCAATATTGCCTCTTGGTCCTCAGTCAAGATTATTCTCGAATCCAGGGTGGTTGGACTACAATTTCCCAGCTTACACAGATATTAAGCCATTGCTGTGTGGGCTTGGAGCCAGGAGAAGATGCAGAGGAATTTTACAATGAATTACTTCCATCAGCTGCAGAAAATTTTCTAGTTTTGGGGAGACAATTACAAACATGTTTTATCAATGCAGCTAAGGCTGAA…	this study	NA	mutant	N273Y	N406Y	to test the effect of VUS mutation on the known interface between IQCB1 and CALM1 and the predicted interface between IQCB1 and CALML3 in BRET assay
KL_897	pcDNA3.1 cmyc-NL-IQCB1_R271G	ATGAAGCCAACAGGTACAGACCCAAGGATCTTATCTATAGCTGCTGAAGTTGCAAAAAGCCCTGAGCAGAATGTCCCTGTTATACTGTTGAAGTTAAAAGAAATAATAAACATCACACCTTTAGGAAGCTCAGAGTTGAAGAAAATCAAACAAGATATATATTGTTATGATCTCATTCAATATTGCCTCTTGGTCCTCAGTCAAGATTATTCTCGAATCCAGGGTGGTTGGACTACAATTTCCCAGCTTACACAGATATTAAGCCATTGCTGTGTGGGCTTGGAGCCAGGAGAAGATGCAGAGGAATTTTACAATGAATTACTTCCATCAGCTGCAGAAAATTTTCTAGTTTTGGGGAGACAATTACAAACATGTTTTATCAATGCAGCTAAGGCTGAA…	this study	NA	mutant	R271G	R404G	to test the effect of VUS mutation on the known interface between IQCB1 and CALM1 and the predicted interface between IQCB1 and CALML3 in BRET assay
KL_760	pcDNA3.1 mCit-His3C-CALM1	ATGGCTGACCAACTGACTGAAGAGCAGATTGCAGAATTCAAAGAAGCTTTTTCACTATTTGACAAAGATGGTGATGGAACTATAACAACAAAGGAATTGGGAACTGTAATGAGATCTCTTGGGCAGAATCCCACAGAAGCAGAGTTACAGGACATGATTAATGAAGTAGATGCTGATGGTAATGGCACAATTGACTTCCCTGAATTTCTGACAATGATGGCAAGAAAAATGAAAGACACAGACAGTGAAGAAGAAATTAGAGAAGCATTCCGTGTGTTTGATAAGGATGGCAATGGCTATATTAGTGCTGCAGAACTTCGCCATGTGATGACAAACCTTGGAGAGAAGTTAACAGATGAAGAAGTTGATCAAATGATCAGGGAAGCAGATATTGATGGT…	this study	NA	WT			to test known interaction(s) with IQCB1 in BRET assay
KL_917	pcDNA3.1 mCit-His3C-CALM1_D94H	ATGGCTGACCAACTGACTGAAGAGCAGATTGCAGAATTCAAAGAAGCTTTTTCACTATTTGACAAAGATGGTGATGGAACTATAACAACAAAGGAATTGGGAACTGTAATGAGATCTCTTGGGCAGAATCCCACAGAAGCAGAGTTACAGGACATGATTAATGAAGTAGATGCTGATGGTAATGGCACAATTGACTTCCCTGAATTTCTGACAATGATGGCAAGAAAAATGAAAGACACAGACAGTGAAGAAGAAATTAGAGAAGCATTCCGTGTGTTTCACAAGGATGGCAATGGCTATATTAGTGCTGCAGAACTTCGCCATGTGATGACAAACCTTGGAGAGAAGTTAACAGATGAAGAAGTTGATCAAATGATCAGGGAAGCAGATATTGATGGT…	this study	NA	mutant	D94H	D94H	to test the effect of VUS mutation on the known interface between IQCB1 and CALM1 in BRET assay
KL_919	pcDNA3.1 mCit-His3C-CALM1_E105K	ATGGCTGACCAACTGACTGAAGAGCAGATTGCAGAATTCAAAGAAGCTTTTTCACTATTTGACAAAGATGGTGATGGAACTATAACAACAAAGGAATTGGGAACTGTAATGAGATCTCTTGGGCAGAATCCCACAGAAGCAGAGTTACAGGACATGATTAATGAAGTAGATGCTGATGGTAATGGCACAATTGACTTCCCTGAATTTCTGACAATGATGGCAAGAAAAATGAAAGACACAGACAGTGAAGAAGAAATTAGAGAAGCATTCCGTGTGTTTGATAAGGATGGCAATGGCTATATTAGTGCTGCAAAGCTTCGCCATGTGATGACAAACCTTGGAGAGAAGTTAACAGATGAAGAAGTTGATCAAATGATCAGGGAAGCAGATATTGATGGT…	this study	NA	mutant	E105K	E105K	to test the effect of pathogenic mutation on the known interface between IQCB1 and CALM1 in BRET assay
KL_924	pcDNA3.1 mCit-His3C-CALM1_E120H	ATGGCTGACCAACTGACTGAAGAGCAGATTGCAGAATTCAAAGAAGCTTTTTCACTATTTGACAAAGATGGTGATGGAACTATAACAACAAAGGAATTGGGAACTGTAATGAGATCTCTTGGGCAGAATCCCACAGAAGCAGAGTTACAGGACATGATTAATGAAGTAGATGCTGATGGTAATGGCACAATTGACTTCCCTGAATTTCTGACAATGATGGCAAGAAAAATGAAAGACACAGACAGTGAAGAAGAAATTAGAGAAGCATTCCGTGTGTTTGATAAGGATGGCAATGGCTATATTAGTGCTGCAGAACTTCGCCATGTGATGACAAACCTTGGAGAGAAGTTAACAGATCACGAAGTTGATCAAATGATCAGGGAAGCAGATATTGATGGT…	this study	NA	mutant	E120H	E120H	to test the effect of designed domain mutation on the known interface between CALM1 and IQCB1
KL_920	pcDNA3.1 mCit-His3C-CALM1_F90L	ATGGCTGACCAACTGACTGAAGAGCAGATTGCAGAATTCAAAGAAGCTTTTTCACTATTTGACAAAGATGGTGATGGAACTATAACAACAAAGGAATTGGGAACTGTAATGAGATCTCTTGGGCAGAATCCCACAGAAGCAGAGTTACAGGACATGATTAATGAAGTAGATGCTGATGGTAATGGCACAATTGACTTCCCTGAATTTCTGACAATGATGGCAAGAAAAATGAAAGACACAGACAGTGAAGAAGAAATTAGAGAAGCACTGCGTGTGTTTGATAAGGATGGCAATGGCTATATTAGTGCTGCAGAACTTCGCCATGTGATGACAAACCTTGGAGAGAAGTTAACAGATGAAGAAGTTGATCAAATGATCAGGGAAGCAGATATTGATGGT…	this study	NA	mutant	F90L	F90L	to test the effect of pathogenic mutation on the known interface between IQCB1 and CALM1 in BRET assay
KL_916	pcDNA3.1 mCit-His3C-CALM1_M110L	ATGGCTGACCAACTGACTGAAGAGCAGATTGCAGAATTCAAAGAAGCTTTTTCACTATTTGACAAAGATGGTGATGGAACTATAACAACAAAGGAATTGGGAACTGTAATGAGATCTCTTGGGCAGAATCCCACAGAAGCAGAGTTACAGGACATGATTAATGAAGTAGATGCTGATGGTAATGGCACAATTGACTTCCCTGAATTTCTGACAATGATGGCAAGAAAAATGAAAGACACAGACAGTGAAGAAGAAATTAGAGAAGCATTCCGTGTGTTTGATAAGGATGGCAATGGCTATATTAGTGCTGCAGAACTTCGCCATGTGCTGACAAACCTTGGAGAGAAGTTAACAGATGAAGAAGTTGATCAAATGATCAGGGAAGCAGATATTGATGGT…	this study	NA	mutant	M110L	M110L	to test the effect of VUS mutation on the known interface between IQCB1 and CALM1 in BRET assay
KL_918	pcDNA3.1 mCit-His3C-CALM1_R87H	ATGGCTGACCAACTGACTGAAGAGCAGATTGCAGAATTCAAAGAAGCTTTTTCACTATTTGACAAAGATGGTGATGGAACTATAACAACAAAGGAATTGGGAACTGTAATGAGATCTCTTGGGCAGAATCCCACAGAAGCAGAGTTACAGGACATGATTAATGAAGTAGATGCTGATGGTAATGGCACAATTGACTTCCCTGAATTTCTGACAATGATGGCAAGAAAAATGAAAGACACAGACAGTGAAGAAGAAATTCACGAAGCATTCCGTGTGTTTGATAAGGATGGCAATGGCTATATTAGTGCTGCAGAACTTCGCCATGTGATGACAAACCTTGGAGAGAAGTTAACAGATGAAGAAGTTGATCAAATGATCAGGGAAGCAGATATTGATGGT…	this study	NA	mutant	R87H	R87H	to test the effect of VUS mutation on the known interface between IQCB1 and CALM1 in BRET assay
KL_740	pcDNA3.1 mCit-His3C-CALML3	ATGGCCGACCAGCTGACTGAGGAGCAGGTCACAGAATTCAAGGAGGCCTTCTCCCTGTTTGACAAGGATGGGGACGGCTGCATCACCACCCGCGAGCTGGGCACGGTCATGCGGTCCCTGGGCCAGAACCCCACGGAGGCCGAGCTGCGGGACATGATGAGTGAGATCGACCGGGACGGCAACGGCACCGTGGACTTCCCCGAGTTCCTGGGCATGATGGCCAGGAAGATGAAGGACACGGACAACGAGGAGGAGATCCGCGAGGCCTTCCGCGTGTTCGACAAGGACGGCAACGGCTTCGTCAGCGCCGCCGAGCTGCGACACGTCATGACCCGGCTGGGGGAGAAGCTGAGTGACGAGGAGGTGGACGAGATGATCCGGGCCGCGGACACGGACGGA…	this study	NA	WT			to test known interaction(s) with IQCB1 in BRET assay
KL_922	pcDNA3.1 mCit-His3C-CALML3_A89D	ATGGCCGACCAGCTGACTGAGGAGCAGGTCACAGAATTCAAGGAGGCCTTCTCCCTGTTTGACAAGGATGGGGACGGCTGCATCACCACCCGCGAGCTGGGCACGGTCATGCGGTCCCTGGGCCAGAACCCCACGGAGGCCGAGCTGCGGGACATGATGAGTGAGATCGACCGGGACGGCAACGGCACCGTGGACTTCCCCGAGTTCCTGGGCATGATGGCCAGGAAGATGAAGGACACGGACAACGAGGAGGAGATCCGCGAGGACTTCCGCGTGTTCGACAAGGACGGCAACGGCTTCGTCAGCGCCGCCGAGCTGCGACACGTCATGACCCGGCTGGGGGAGAAGCTGAGTGACGAGGAGGTGGACGAGATGATCCGGGCCGCGGACACGGACGGA…	this study	NA	mutant	A89D	A89D	to test the effect of VUS mutation on the predicted interface between IQCB1 and CALML3 in BRET assay
KL_900	pcDNA3.1 mCit-His3C-CALML3_E85K	ATGGCCGACCAGCTGACTGAGGAGCAGGTCACAGAATTCAAGGAGGCCTTCTCCCTGTTTGACAAGGATGGGGACGGCTGCATCACCACCCGCGAGCTGGGCACGGTCATGCGGTCCCTGGGCCAGAACCCCACGGAGGCCGAGCTGCGGGACATGATGAGTGAGATCGACCGGGACGGCAACGGCACCGTGGACTTCCCCGAGTTCCTGGGCATGATGGCCAGGAAGATGAAGGACACGGACAACGAGGAGAAGATCCGCGAGGCCTTCCGCGTGTTCGACAAGGACGGCAACGGCTTCGTCAGCGCCGCCGAGCTGCGACACGTCATGACCCGGCTGGGGGAGAAGCTGAGTGACGAGGAGGTGGACGAGATGATCCGGGCCGCGGACACGGACGGA…	this study	NA	mutant	E85K	E85K	to test the effect of designed domain mutation on the predicted interface between CALL3 and IQCB1
KL_747	pcDNA3.1 mCit-His3C-MNS1	ATGGGTTCCAAAAGGAGAAATTTGAGCTGTAGTGAAAGGCATCAGAAATTAGTAGATGAAAACTACTGCAAAAAATTACATGTCCAAGCTCTAAAAAACGTCAACAGTCAAATCAGGAATCAAATGGTGCAGAATGAAAATGATAACCGTGTTCAGCGCAAGCAATTTCTCAGATTATTACAAAATGAACAATTTGAGTTGGATATGGAAGAGGCCATTCAAAAGGCAGAAGAAAACAAGAGATTGAAAGAACTCCAGCTCAAACAAGAAGAAAAACTGGCTATGGAATTGGCAAAACTGAAACATGAAAGTCTAAAGGACGAAAAGATGAGGCAACAAGTAAGAGAAAACAGCATTGAGCTTAGAGAATTGGAGAAGAAATTAAAAGCAGCTTACATG…	this study	NA	WT			to test the known interaction with IQCB1 in BRET assay: different interaction interface, served as negative control in this experiment
KL_524	pcDNA3.1 cmyc-NL-WWOX	ATGGCAGCGCTGCGCTACGCGGGGCTGGACGACACGGACAGTGAGGACGAGCTGCCTCCGGGCTGGGAGGAGAGAACCACCAAGGACGGCTGGGTTTACTACGCCAATCACACCGAGGAGAAGACTCAGTGGGAACATCCAAAAACTGGAAAAAGAAAACGAGTGGCAGGAGATTTGCCATACGGATGGGAACAAGAAACTGATGAGAACGGACAAGTGTTTTTTGTTGACCATATAAATAAAAGAACCACCTACTTGGACCCAAGACTGGCGTTTACTGTGGATGATAATCCGACCAAGCCAACCACCCGGCAAAGATACGACGGCAGCACCACTGCCATGGAAATTCTCCAGGGCCGGGATTTCACTGGCAAAGTGGTTGTGGTCACTGGAGCTAAT…	this study	NA	WT			to test known interaction(s) with LITAF, DAZAP2, CPSF6, CSNK2B, HOXA1 in BRET assay
KL_911	pcDNA3.1 cmyc-NL-WWOX_E17D	ATGGCAGCGCTGCGCTACGCGGGGCTGGACGACACGGACAGTGAGGACGACCTGCCTCCGGGCTGGGAGGAGAGAACCACCAAGGACGGCTGGGTTTACTACGCCAATCACACCGAGGAGAAGACTCAGTGGGAACATCCAAAAACTGGAAAAAGAAAACGAGTGGCAGGAGATTTGCCATACGGATGGGAACAAGAAACTGATGAGAACGGACAAGTGTTTTTTGTTGACCATATAAATAAAAGAACCACCTACTTGGACCCAAGACTGGCGTTTACTGTGGATGATAATCCGACCAAGCCAACCACCCGGCAAAGATACGACGGCAGCACCACTGCCATGGAAATTCTCCAGGGCCGGGATTTCACTGGCAAAGTGGTTGTGGTCACTGGAGCTAAT…	this study	NA	mutant	E17D	E17D	to test the effect of VUS mutation on the interface between WWOX and its partner proteins: LITAF, DAZAP2, CPSF6, CSNK2B, HOXA1 in BRET assay
KL_969	pcDNA3.1 cmyc-NL-WWOX_E17K	ATGGCAGCGCTGCGCTACGCGGGGCTGGACGACACGGACAGTGAGGACAAGCTGCCTCCGGGCTGGGAGGAGAGAACCACCAAGGACGGCTGGGTTTACTACGCCAATCACACCGAGGAGAAGACTCAGTGGGAACATCCAAAAACTGGAAAAAGAAAACGAGTGGCAGGAGATTTGCCATACGGATGGGAACAAGAAACTGATGAGAACGGACAAGTGTTTTTTGTTGACCATATAAATAAAAGAACCACCTACTTGGACCCAAGACTGGCGTTTACTGTGGATGATAATCCGACCAAGCCAACCACCCGGCAAAGATACGACGGCAGCACCACTGCCATGGAAATTCTCCAGGGCCGGGATTTCACTGGCAAAGTGGTTGTGGTCACTGGAGCTAAT…	this study	NA	mutant	E17K	E17K	to test the effect of pathogenic mutation on the interface between WWOX and its partner proteins: LITAF, DAZAP2, CPSF6, CSNK2B, HOXA1 in BRET assay
KL_886	pcDNA3.1 cmyc-NL-WWOX_H37D	ATGGCAGCGCTGCGCTACGCGGGGCTGGACGACACGGACAGTGAGGACGAGCTGCCTCCGGGCTGGGAGGAGAGAACCACCAAGGACGGCTGGGTTTACTACGCCAATGACACCGAGGAGAAGACTCAGTGGGAACATCCAAAAACTGGAAAAAGAAAACGAGTGGCAGGAGATTTGCCATACGGATGGGAACAAGAAACTGATGAGAACGGACAAGTGTTTTTTGTTGACCATATAAATAAAAGAACCACCTACTTGGACCCAAGACTGGCGTTTACTGTGGATGATAATCCGACCAAGCCAACCACCCGGCAAAGATACGACGGCAGCACCACTGCCATGGAAATTCTCCAGGGCCGGGATTTCACTGGCAAAGTGGTTGTGGTCACTGGAGCTAAT…	this study	NA	mutant	H37D	H37D	to test the effect of VUS mutation on the interface between WWOX and its partner proteins: LITAF, DAZAP2, CPSF6, CSNK2B, HOXA1 in BRET assay
KL_885	pcDNA3.1 cmyc-NL-WWOX_W44K	ATGGCAGCGCTGCGCTACGCGGGGCTGGACGACACGGACAGTGAGGACGAGCTGCCTCCGGGCTGGGAGGAGAGAACCACCAAGGACGGCTGGGTTTACTACGCCAATCACACCGAGGAGAAGACTCAGAAGGAACATCCAAAAACTGGAAAAAGAAAACGAGTGGCAGGAGATTTGCCATACGGATGGGAACAAGAAACTGATGAGAACGGACAAGTGTTTTTTGTTGACCATATAAATAAAAGAACCACCTACTTGGACCCAAGACTGGCGTTTACTGTGGATGATAATCCGACCAAGCCAACCACCCGGCAAAGATACGACGGCAGCACCACTGCCATGGAAATTCTCCAGGGCCGGGATTTCACTGGCAAAGTGGTTGTGGTCACTGGAGCTAAT…	this study	NA	mutant	W44K	W44K	to test the effect of designed domain mutation on the known DMI between WWOX and LITAF, predicted DMI with DAZAP2, WWOX and CPSF6 and interaction via different interface with CSNK2B and WWOX- HOXA1 in BRET assay
KL_912	pcDNA3.1 cmyc-NL-WWOX_Y33D	ATGGCAGCGCTGCGCTACGCGGGGCTGGACGACACGGACAGTGAGGACGAGCTGCCTCCGGGCTGGGAGGAGAGAACCACCAAGGACGGCTGGGTTGACTACGCCAATCACACCGAGGAGAAGACTCAGTGGGAACATCCAAAAACTGGAAAAAGAAAACGAGTGGCAGGAGATTTGCCATACGGATGGGAACAAGAAACTGATGAGAACGGACAAGTGTTTTTTGTTGACCATATAAATAAAAGAACCACCTACTTGGACCCAAGACTGGCGTTTACTGTGGATGATAATCCGACCAAGCCAACCACCCGGCAAAGATACGACGGCAGCACCACTGCCATGGAAATTCTCCAGGGCCGGGATTTCACTGGCAAAGTGGTTGTGGTCACTGGAGCTAAT…	this study	NA	mutant	Y33D	Y33D	to test the effect of designed domain mutation on the known DMI between WWOX and LITAF, predicted DMI with DAZAP2, WWOX and CPSF6 and interaction via different interface with CSNK2B and WWOX- HOXA1 in BRET assay
KL_884	pcDNA3.1 cmyc-NL-WWOX_Y33H	ATGGCAGCGCTGCGCTACGCGGGGCTGGACGACACGGACAGTGAGGACGAGCTGCCTCCGGGCTGGGAGGAGAGAACCACCAAGGACGGCTGGGTTCACTACGCCAATCACACCGAGGAGAAGACTCAGTGGGAACATCCAAAAACTGGAAAAAGAAAACGAGTGGCAGGAGATTTGCCATACGGATGGGAACAAGAAACTGATGAGAACGGACAAGTGTTTTTTGTTGACCATATAAATAAAAGAACCACCTACTTGGACCCAAGACTGGCGTTTACTGTGGATGATAATCCGACCAAGCCAACCACCCGGCAAAGATACGACGGCAGCACCACTGCCATGGAAATTCTCCAGGGCCGGGATTTCACTGGCAAAGTGGTTGTGGTCACTGGAGCTAAT…	this study	NA	mutant	Y33H	Y33H	to test the effect of designed domain mutation on the known DMI between WWOX and LITAF, predicted DMI with DAZAP2, WWOX and CPSF6 and interaction via different interface with CSNK2B and WWOX- HOXA1 in BRET assay
KL_724	pcDNA3.1 mCit-His3C-LITAF	ATGTCGGTTCCAGGACCTTACCAGGCGGCCACTGGGCCTTCCTCAGCACCATCCGCACCTCCATCCTATGAAGAGACAGTGGCTGTTAACAGTTATTACCCCACACCTCCAGCTCCCATGCCTGGGCCAACTACGGGGCTTGTGACGGGGCCTGATGGGAAGGGCATGAATCCTCCTTCGTATTATACCCAGCCAGCGCCCATCCCCAATAACAATCCAATTACCGTGCAGACGGTCTACGTGCAGCACCCCATCACCTTTTTGGACCGCCCTATCCAAATGTGTTGTCCTTCCTGCAACAAGATGATCGTGAGTCAGCTGTCCTATAACGCCGGTGCTCTGACCTGGCTGTCCTGCGGGAGCCTGTGCCTGCTGGGGTGCATAGCGGGCTGCTGCTTC…	this study	NA	WT			to test known interaction(s) with WWOX in BRET assay
KL_874	pcDNA3.1 mCit-His3C-LITAF_20_23del	ATGTCGGTTCCAGGACCTTACCAGGCGGCCACTGGGCCTTCCTCAGCACCATCCGCAGAAGAGACAGTGGCTGTTAACAGTTATTACCCCACACCTCCAGCTCCCATGCCTGGGCCAACTACGGGGCTTGTGACGGGGCCTGATGGGAAGGGCATGAATCCTCCTTCGTATTATACCCAGCCAGCGCCCATCCCCAATAACAATCCAATTACCGTGCAGACGGTCTACGTGCAGCACCCCATCACCTTTTTGGACCGCCCTATCCAAATGTGTTGTCCTTCCTGCAACAAGATGATCGTGAGTCAGCTGTCCTATAACGCCGGTGCTCTGACCTGGCTGTCCTGCGGGAGCCTGTGCCTGCTGGGGTGCATAGCGGGCTGCTGCTTCATCCCCTTCTGC…	this study	NA	mutant	20-23del	20-23del	to test the deletion of LITAF motif on the known DMI interface with WWOX
KL_871	pcDNA3.1 mCit-His3C-LITAF_A19T	ATGTCGGTTCCAGGACCTTACCAGGCGGCCACTGGGCCTTCCTCAGCACCATCCACCCCTCCATCCTATGAAGAGACAGTGGCTGTTAACAGTTATTACCCCACACCTCCAGCTCCCATGCCTGGGCCAACTACGGGGCTTGTGACGGGGCCTGATGGGAAGGGCATGAATCCTCCTTCGTATTATACCCAGCCAGCGCCCATCCCCAATAACAATCCAATTACCGTGCAGACGGTCTACGTGCAGCACCCCATCACCTTTTTGGACCGCCCTATCCAAATGTGTTGTCCTTCCTGCAACAAGATGATCGTGAGTCAGCTGTCCTATAACGCCGGTGCTCTGACCTGGCTGTCCTGCGGGAGCCTGTGCCTGCTGGGGTGCATAGCGGGCTGCTGCTTC…	this study	NA	mutant	A19T	A19T	to test the effect of VUS mutation on the known DMI between WWOX and LITAF in BRET assay
KL_921	pcDNA3.1 mCit-His3C-LITAF_P17L	ATGTCGGTTCCAGGACCTTACCAGGCGGCCACTGGGCCTTCCTCAGCACTGTCCGCACCTCCATCCTATGAAGAGACAGTGGCTGTTAACAGTTATTACCCCACACCTCCAGCTCCCATGCCTGGGCCAACTACGGGGCTTGTGACGGGGCCTGATGGGAAGGGCATGAATCCTCCTTCGTATTATACCCAGCCAGCGCCCATCCCCAATAACAATCCAATTACCGTGCAGACGGTCTACGTGCAGCACCCCATCACCTTTTTGGACCGCCCTATCCAAATGTGTTGTCCTTCCTGCAACAAGATGATCGTGAGTCAGCTGTCCTATAACGCCGGTGCTCTGACCTGGCTGTCCTGCGGGAGCCTGTGCCTGCTGGGGTGCATAGCGGGCTGCTGCTTC…	this study	NA	mutant	P17L	P17L	to test the effect of VUS mutation on the known DMI between WWOX and LITAF in BRET assay
KL_938	pcDNA3.1 mCit-His3C-LITAF_P21E	ATGTCGGTTCCAGGACCTTACCAGGCGGCCACTGGGCCTTCCTCAGCACCATCCGCACCTGAGTCCTATGAAGAGACAGTGGCTGTTAACAGTTATTACCCCACACCTCCAGCTCCCATGCCTGGGCCAACTACGGGGCTTGTGACGGGGCCTGATGGGAAGGGCATGAATCCTCCTTCGTATTATACCCAGCCAGCGCCCATCCCCAATAACAATCCAATTACCGTGCAGACGGTCTACGTGCAGCACCCCATCACCTTTTTGGACCGCCCTATCCAAATGTGTTGTCCTTCCTGCAACAAGATGATCGTGAGTCAGCTGTCCTATAACGCCGGTGCTCTGACCTGGCTGTCCTGCGGGAGCCTGTGCCTGCTGGGGTGCATAGCGGGCTGCTGCTTC…	this study	NA	mutant	P21E	P21E	to test the effect of LITAF motif mutation on the known interface with WWOX in BRET assay
KL_883	pcDNA3.1 mCit-His3C-LITAF_P58L	ATGTCGGTTCCAGGACCTTACCAGGCGGCCACTGGGCCTTCCTCAGCACCATCCGCACCTCCATCCTATGAAGAGACAGTGGCTGTTAACAGTTATTACCCCACACCTCCAGCTCCCATGCCTGGGCCAACTACGGGGCTTGTGACGGGGCCTGATGGGAAGGGCATGAATCTGCCTTCGTATTATACCCAGCCAGCGCCCATCCCCAATAACAATCCAATTACCGTGCAGACGGTCTACGTGCAGCACCCCATCACCTTTTTGGACCGCCCTATCCAAATGTGTTGTCCTTCCTGCAACAAGATGATCGTGAGTCAGCTGTCCTATAACGCCGGTGCTCTGACCTGGCTGTCCTGCGGGAGCCTGTGCCTGCTGGGGTGCATAGCGGGCTGCTGCTTC…	this study	NA	mutant	P58L	P58L	to test the effect of VUS mutation on the known DMI with WWOX and LITAF in BRET assay
KL_957	pcDNA3.1 mCit-His3C-LITAF_P59E	ATGTCGGTTCCAGGACCTTACCAGGCGGCCACTGGGCCTTCCTCAGCACCATCCGCACCTCCATCCTATGAAGAGACAGTGGCTGTTAACAGTTATTACCCCACACCTCCAGCTCCCATGCCTGGGCCAACTACGGGGCTTGTGACGGGGCCTGATGGGAAGGGCATGAATCCTGAGTCGTATTATACCCAGCCAGCGCCCATCCCCAATAACAATCCAATTACCGTGCAGACGGTCTACGTGCAGCACCCCATCACCTTTTTGGACCGCCCTATCCAAATGTGTTGTCCTTCCTGCAACAAGATGATCGTGAGTCAGCTGTCCTATAACGCCGGTGCTCTGACCTGGCTGTCCTGCGGGAGCCTGTGCCTGCTGGGGTGCATAGCGGGCTGCTGCTTC…	this study	NA	mutant	P59E	P59E	to test the effect of LITAF motif mutation on the known interface with WWOX in BRET assay
KL_872	pcDNA3.1 mCit-His3C-LITAF_P59R	ATGTCGGTTCCAGGACCTTACCAGGCGGCCACTGGGCCTTCCTCAGCACCATCCGCACCTCCATCCTATGAAGAGACAGTGGCTGTTAACAGTTATTACCCCACACCTCCAGCTCCCATGCCTGGGCCAACTACGGGGCTTGTGACGGGGCCTGATGGGAAGGGCATGAATCCTAGATCGTATTATACCCAGCCAGCCGCCCATCCCCAATAACAATCCAATTACCGTGCAGACGGTCTACGTGCAGCACCCCATCACCTTTTTGGACCGCCCTATCCAAATGTGTTGTCCTTCCTGCAACAAGATGATCGTGAGTCAGCTGTCCTATAACGCCGGTGCTCTGACCTGGCTGTCCTGCGGGAGCCTGTGCCTGCTGGGGTGCATAGCGGGCTGCTGCTT…	this study	NA	mutant	P59R	P59R	to test the effect of VUS mutation on the known DMI with WWOX and LITAF in BRET assay
KL_960	pcDNA3.1 mCit-His3C-LITAF_Y23D	ATGTCGGTTCCAGGACCTTACCAGGCGGCCACTGGGCCTTCCTCAGCACCATCCGCACCTCCATCCGACGAAGAGACAGTGGCTGTTAACAGTTATTACCCCACACCTCCAGCTCCCATGCCTGGGCCAACTACGGGGCTTGTGACGGGGCCTGATGGGAAGGGCATGAATCCTCCTTCGTATTATACCCAGCCAGCGCCCATCCCCAATAACAATCCAATTACCGTGCAGACGGTCTACGTGCAGCACCCCATCACCTTTTTGGACCGCCCTATCCAAATGTGTTGTCCTTCCTGCAACAAGATGATCGTGAGTCAGCTGTCCTATAACGCCGGTGCTCTGACCTGGCTGTCCTGCGGGAGCCTGTGCCTGCTGGGGTGCATAGCGGGCTGCTGCTTC…	this study	NA	mutant	Y23D	Y23D	to test the effect of LITAF motif mutation on the known interface with WWOX in BRET assay
KL_873	pcDNA3.1 mCit-His3C-LITAF_Y61C	ATGTCGGTTCCAGGACCTTACCAGGCGGCCACTGGGCCTTCCTCAGCACCATCCGCACCTCCATCCTATGAAGAGACAGTGGCTGTTAACAGTTATTACCCCACACCTCCAGCTCCCATGCCTGGGCCAACTACGGGGCTTGTGACGGGGCCTGATGGGAAGGGCATGAATCCTCCTTCGTGCTATACCCAGCCAGCGCCCATCCCCAATAACAATCCAATTACCGTGCAGACGGTCTACGTGCAGCACCCCATCACCTTTTTGGACCGCCCTATCCAAATGTGTTGTCCTTCCTGCAACAAGATGATCGTGAGTCAGCTGTCCTATAACGCCGGTGCTCTGACCTGGCTGTCCTGCGGGAGCCTGTGCCTGCTGGGGTGCATAGCGGGCTGCTGCTTC…	this study	NA	mutant	Y61C	Y61C	to test the effect of VUS mutation on the known DMI with WWOX and LITAF in BRET assay
KL_954	pcDNA3.1 mCit-His3C-LITAF_Y61D	ATGTCGGTTCCAGGACCTTACCAGGCGGCCACTGGGCCTTCCTCAGCACCATCCGCACCTCCATCCTATGAAGAGACAGTGGCTGTTAACAGTTATTACCCCACACCTCCAGCTCCCATGCCTGGGCCAACTACGGGGCTTGTGACGGGGCCTGATGGGAAGGGCATGAATCCTCCTTCGGACTATACCCAGCCAGCGCCCATCCCCAATAACAATCCAATTACCGTGCAGACGGTCTACGTGCAGCACCCCATCACCTTTTTGGACCGCCCTATCCAAATGTGTTGTCCTTCCTGCAACAAGATGATCGTGAGTCAGCTGTCCTATAACGCCGGTGCTCTGACCTGGCTGTCCTGCGGGAGCCTGTGCCTGCTGGGGTGCATAGCGGGCTGCTGCTTC…	this study	NA	mutant	Y61D	Y61D	to test the effect of LITAF motif mutation on the known interface with WWOX in BRET assay
KL_708	pcDNA3.1 mCit-His3C-DAZAP2	ATGAACAGCAAAGGTCAATATCCAACACAGCCAACCTACCCTGTGCAGCCTCCTGGGAATCCAGTATACCCTCAGACCTTGCATCTTCCTCAGGCTCCACCCTATACCGATGCTCCACCTGCCTACTCAGAGCTCTATCGTCCGAGCTTTGTGCACCCAGGGGCTGCCACAGTCCCCACCATGTCAGCCGCATTTCCTGGAGCCTCTCTGTATCTTCCCATGGCCCAGTCTGTGGCTGTTGGGCCTTTAGGTTCCACAATCCCCATGGCTTATTATCCAGTCGGTCCCATCTATCCACCTGGCTCCACAGTGCTGGTGGAAGGAGGGTATGATGCAGGTGCCAGATTTGGAGCTGGGGCTACTGCTGGCAACATTCCTCCTCCACCTCCTGGATGCCCT…	this study	NA	WT			to test known interaction(s) with WWOX in BRET assay
KL_877	pcDNA3.1 mCit-His3C-DAZAP2_39_42del	ATGAACAGCAAAGGTCAATATCCAACACAGCCAACCTACCCTGTGCAGCCTCCTGGGAATCCAGTATACCCTCAGACCTTGCATCTTCCTCAGGCTCCACCCTATACCGATGCTTCAGAGCTCTATCGTCCGAGCTTTGTGCACCCAGGGGCTGCCACAGTCCCCACCATGTCAGCCGCATTTCCTGGAGCCTCTCTGTATCTTCCCATGGCCCAGTCTGTGGCTGTTGGGCCTTTAGGTTCCACAATCCCCATGGCTTATTATCCAGTCGGTCCCATCTATCCACCTGGCTCCACAGTGCTGGTGGAAGGAGGGTATGATGCAGGTGCCAGATTTGGAGCTGGGGCTACTGCTGGCAACATTCCTCCTCCACCTCCTGGATGCCCTCCCAATGCTGCT…	this study	NA	mutant	39-42del	39-42del	to test the deletion of DAZAP2 motif on the predicted DMI interface with WWOX in BRET assay
KL_875	pcDNA3.1 mCit-His3C-DAZAP2_Y46C	ATGAACAGCAAAGGTCAATATCCAACACAGCCAACCTACCCTGTGCAGCCTCCTGGGAATCCAGTATACCCTCAGACCTTGCATCTTCCTCAGGCTCCACCCTATACCGATGCTCCACCTGCCTACTCAGAGCTCTGCCGTCCGAGCTTTGTGCACCCAGGGGCTGCCACAGTCCCCACCATGTCAGCCGCATTTCCTGGAGCCTCTCTGTATCTTCCCATGGCCCAGTCTGTGGCTGTTGGGCCTTTAGGTTCCACAATCCCCATGGCTTATTATCCAGTCGGTCCCATCTATCCACCTGGCTCCACAGTGCTGGTGGAAGGAGGGTATGATGCAGGTGCCAGATTTGGAGCTGGGGCTACTGCTGGCAACATTCCTCCTCCACCTCCTGGATGCCCT…	this study	NA	mutant	Y46C	Y46C	to test the effect of VUS mutation on the predicted DMI between WWOX and DAZAP2 in BRET assay
KL_702	pcDNA3.1 mCit-His3C-CPSF6	ATGGCGGACGGCGTGGACCACATAGACATTTACGCGGATGTCGGCGAAGAGTTCAACCAGGAAGCTGAATATGGTGGGCATGATCAGATAGATTTGTATGACGATGTCATATCTCCATCTGCAAATAATGGAGATGCCCCAGAAGACCGAGATTACATGGATACTCTCCCACCAACTGTTGGTGATGATGTGGGTAAAGGAGCAGCACCAAATGTTGTCTATACATATACTGGAAAGAGAATTGCATTATATATTGGAAATCTAACATGGTGGACAACAGATGAAGACTTAACTGAAGCAGTTCATTCTTTGGGAGTAAATGATATTTTGGAGATAAAATTTTTTGAAAATCGAGCAAATGGCCAGTCAAAGGGGTTTGCCCTTGTTGGTGTTGGATCT…	this study	NA	WT			to test known interaction(s) with WWOX in BRET assay
KL_930	pcDNA3.1 mCit-His3C-CPSF6_250_254del	ATGGCGGACGGCGTGGACCACATAGACATTTACGCGGATGTCGGCGAAGAGTTCAACCAGGAAGCTGAATATGGTGGGCATGATCAGATAGATTTGTATGACGATGTCATATCTCCATCTGCAAATAATGGAGATGCCCCAGAAGACCGAGATTACATGGATACTCTCCCACCAACTGTTGGTGATGATGTGGGTAAAGGAGCAGCACCAAATGTTGTCTATACATATACTGGAAAGAGAATTGCATTATATATTGGAAATCTAACATGGTGGACAACAGATGAAGACTTAACTGAAGCAGTTCATTCTTTGGGAGTAAATGATATTTTGGAGATAAAATTTTTTGAAAATCGAGCAAATGGCCAGTCAAAGGGGTTTGCCCTTGTTGGTGTTGGATCT…	this study	NA	mutant	250-254del	323-327del	to test the effect of CPSF6 motif deletion on the known interface with WWOX in BRET assay
KL_913	pcDNA3.1 mCit-His3C-CPSF6_314_317del	GCGGACGGCGTGGACCACATAGACATTTACGCGGATGTCGGCGAAGAGTTCAACCAGGAAGCTGAATATGGTGGGCATGATCAGATAGATTTGTATGACGATGTCATATCTCCATCTGCAAATAATGGAGATGCCCCAGAAGACCGAGATTACATGGATACTCTCCCACCAACTGTTGGTGATGATGTGGGTAAAGGAGCAGCACCAAATGTTGTCTATACATATACTGGAAAGAGAATTGCATTATATATTGGAAATCTAACATGGTGGACAACAGATGAAGACTTAACTGAAGCAGTTCATTCTTTGGGAGTAAATGATATTTTGGAGATAAAATTTTTTGAAAATCGAGCAAATGGCCAGTCAAAGGGGTTTGCCCTTGTTGGTGTTGGATCTGAA…	this study	NA	mutant	314-317del	387-390del	to test the effect of CPSF6 motif deletion on the known interface with WWOX in BRET assay
KL_914	pcDNA3.1 mCit-His3C-CPSF6_P310A	ATGGCGGACGGCGTGGACCACATAGACATTTACGCGGATGTCGGCGAAGAGTTCAACCAGGAAGCTGAATATGGTGGGCATGATCAGATAGATTTGTATGACGATGTCATATCTCCATCTGCAAATAATGGAGATGCCCCAGAAGACCGAGATTACATGGATACTCTCCCACCAACTGTTGGTGATGATGTGGGTAAAGGAGCAGCACCAAATGTTGTCTATACATATACTGGAAAGAGAATTGCATTATATATTGGAAATCTAACATGGTGGACAACAGATGAAGACTTAACTGAAGCAGTTCATTCTTTGGGAGTAAATGATATTTTGGAGATAAAATTTTTTGAAAATCGAGCAAATGGCCAGTCAAAGGGGTTTGCCCTTGTTGGTGTTGGATCT…	this study	NA	mutant	P310A	P383A	to test the effect of VUS mutation on the predicted DMI between WWOX and CPSF6 in BRET assay
KL_644	pcDNA3.1 mCit-His3C-CSNK2B	ATGAGCAGCTCAGAGGAGGTGTCCTGGATTTCCTGGTTCTGTGGGCTCCGTGGCAATGAATTCTTCTGTGAAGTGGATGAAGACTACATCCAGGACAAATTTAATCTTACTGGACTCAATGAGCAGGTCCCTCACTATCGACAAGCTCTAGACATGATCTTGGACCTGGAGCCTGATGAAGAACTGGAAGACAACCCCAACCAGAGTGACCTGATTGAGCAGGCAGCCGAGATGCTTTATGGATTGATCCACGCCCGCTACATCCTTACCAACCGTGGCATCGCCCAGATGTTGGAAAAGTACCAGCAAGGAGACTTTGGTTACTGTCCTCGTGTGTACTGTGAGAACCAGCCAATGCTTCCCATTGGCCTTTCAGACATCCCAGGTGAAGCCATGGTG…	this study	NA	WT			to test the known interaction with WWOX in BRET assay: different interaction interface, served as negative control in this experiment
KL_719	pcDNA3.1 mCit-His3C-HOXA1	ATGGACAATGCAAGAATGAACTCCTTCCTGGAATACCCCATACTTAGCAGTGGCGACTCGGGGACCTGCTCAGCCCGAGCCTACCCCTCGGACCATAGGATTACAACTTTCCAGTCGTGCGCGGTCAGCGCCAACAGTTGCGGCGGCGACGACCGCTTCCTAGTGGGCAGGGGGGTGCAGATCGGTTCGCCCCACCACCACCACCACCACCACCATCACCACCCCCAGCCGGCTACCTACCAGACTTCCGGGAACCTGGGGGTGTCCTACTCCCACTCAAGTTGTGGTCCAAGCTATGGCTCACAGAACTTCAGTGCGCCTTACAGCCCCTACGCGTTAAATCAGGAAGCAGACGTAAGTGGTGGGTACCCCCAGTGCGCTCCCGCTGTTTACTCTGGA…	this study	NA	WT			to test the known interaction with WWOX in BRET assay: different interaction interface, served as negative control in this experiment
KL_533	pcDNA3.1 cmyc-NL-SPOP	ATGTCAAGGGTTCCAAGTCCTCCACCTCCGGCAGAAATGTCGAGTGGCCCCGTAGCTGAGAGTTGGTGCTACACACAGATCAAGGTAGTGAAATTCTCCTACATGTGGACCATCAATAACTTTAGCTTTTGCCGGGAGGAAATGGGTGAAGTCATTAAAAGTTCTACATTTTCATCAGGAGCAAATGATAAACTGAAATGGTGTTTGCGAGTAAACCCCAAAGGGTTAGATGAAGAAAGCAAAGATTACCTGTCACTTTACCTGTTACTGGTCAGCTGTCCAAAGAGTGAAGTTCGGGCAAAATTCAAATTCTCCATCCTGAATGCCAAGGGAGAAGAAACCAAAGCTATGGAGAGTCAACGGGCATATAGGTTTGTGCAAGGCAAAGACTGGGGATTC…	this study	NA	WT			to test known interaction(s) with MYD88 and RXRB in BRET assay
KL_952	pcDNA3.1 cmyc-NL-SPOP_F102V	ATGTCAAGGGTTCCAAGTCCTCCACCTCCGGCAGAAATGTCGAGTGGCCCCGTAGCTGAGAGTTGGTGCTACACACAGATCAAGGTAGTGAAATTCTCCTACATGTGGACCATCAATAACTTTAGCTTTTGCCGGGAGGAAATGGGTGAAGTCATTAAAAGTTCTACATTTTCATCAGGAGCAAATGATAAACTGAAATGGTGTTTGCGAGTAAACCCCAAAGGGTTAGATGAAGAAAGCAAAGATTACCTGTCACTTTACCTGTTACTGGTCAGCTGTCCAAAGAGTGAAGTTCGGGCAAAAGTGAAATTCTCCATCCTGAATGCCAAGGGAGAAGAAACCAAAGCTATGGAGAGTCAACGGGCATATAGGTTTGTGCAAGGCAAAGACTGGGGATTC…	this study	NA	mutant	F102V	F102V	to test the effect of SPOP domain mutation on the known interface with MYD88 and the predicted DMI with RXRB in BRET assay
KL_937	pcDNA3.1 cmyc-NL-SPOP_G132Q	ATGTCAAGGGTTCCAAGTCCTCCACCTCCGGCAGAAATGTCGAGTGGCCCCGTAGCTGAGAGTTGGTGCTACACACAGATCAAGGTAGTGAAATTCTCCTACATGTGGACCATCAATAACTTTAGCTTTTGCCGGGAGGAAATGGGTGAAGTCATTAAAAGTTCTACATTTTCATCAGGAGCAAATGATAAACTGAAATGGTGTTTGCGAGTAAACCCCAAAGGGTTAGATGAAGAAAGCAAAGATTACCTGTCACTTTACCTGTTACTGGTCAGCTGTCCAAAGAGTGAAGTTCGGGCAAAATTCAAATTCTCCATCCTGAATGCCAAGGGAGAAGAAACCAAAGCTATGGAGAGTCAACGGGCATATAGGTTTGTGCAAGGCAAAGACTGGCAGTTC…	this study	NA	mutant	G132Q	G132Q	to test the effect of SPOP domain mutation on the known interface with MYD88 and the predicted DMI with RXRB in BRET assay
KL_959	pcDNA3.1 cmyc-NL-SPOP_G132V	ATGTCAAGGGTTCCAAGTCCTCCACCTCCGGCAGAAATGTCGAGTGGCCCCGTAGCTGAGAGTTGGTGCTACACACAGATCAAGGTAGTGAAATTCTCCTACATGTGGACCATCAATAACTTTAGCTTTTGCCGGGAGGAAATGGGTGAAGTCATTAAAAGTTCTACATTTTCATCAGGAGCAAATGATAAACTGAAATGGTGTTTGCGAGTAAACCCCAAAGGGTTAGATGAAGAAAGCAAAGATTACCTGTCACTTTACCTGTTACTGGTCAGCTGTCCAAAGAGTGAAGTTCGGGCAAAATTCAAATTCTCCATCCTGAATGCCAAGGGAGAAGAAACCAAAGCTATGGAGAGTCAACGGGCATATAGGTTTGTGCAAGGCAAAGACTGGGTGTTC…	this study	NA	mutant	G132V	G132V	to test the effect of SPOP pathogenic mutation on the known interface with MYD88 and the predicted DMI with RXRB in BRET assay
KL_956	pcDNA3.1 cmyc-NL-SPOP_R70T	ATGTCAAGGGTTCCAAGTCCTCCACCTCCGGCAGAAATGTCGAGTGGCCCCGTAGCTGAGAGTTGGTGCTACACACAGATCAAGGTAGTGAAATTCTCCTACATGTGGACCATCAATAACTTTAGCTTTTGCCGGGAGGAAATGGGTGAAGTCATTAAAAGTTCTACATTTTCATCAGGAGCAAATGATAAACTGAAATGGTGTTTGACCGTAAACCCCAAAGGGTTAGATGAAGAAAGCAAAGATTACCTGTCACTTTACCTGTTACTGGTCAGCTGTCCAAAGAGTGAAGTTCGGGCAAAATTCAAATTCTCCATCCTGAATGCCAAGGGAGAAGAAACCAAAGCTATGGAGAGTCAACGGGCATATAGGTTTGTGCAAGGCAAAGACTGGGGATTC…	this study	NA	mutant	R70T	R70T	to test the effect of SPOP domain mutation on the known interface with MYD88 and the predicted DMI with RXRB in BRET assay
KL_949	pcDNA3.1 cmyc-NL-SPOP_S119L	ATGTCAAGGGTTCCAAGTCCTCCACCTCCGGCAGAAATGTCGAGTGGCCCCGTAGCTGAGAGTTGGTGCTACACACAGATCAAGGTAGTGAAATTCTCCTACATGTGGACCATCAATAACTTTAGCTTTTGCCGGGAGGAAATGGGTGAAGTCATTAAAAGTTCTACATTTTCATCAGGAGCAAATGATAAACTGAAATGGTGTTTGCGAGTAAACCCCAAAGGGTTAGATGAAGAAAGCAAAGATTACCTGTCACTTTACCTGTTACTGGTCAGCTGTCCAAAGAGTGAAGTTCGGGCAAAATTCAAATTCTCCATCCTGAATGCCAAGGGAGAAGAAACCAAAGCTATGGAGCTGCAACGGGCATATAGGTTTGTGCAAGGCAAAGACTGGGGATTC…	this study	NA	mutant	S119L	S119L	to test the effect of SPOP domain mutation on the known interface with MYD88 and the predicted DMI with RXRB in BRET assay
KL_700	pcDNA3.1 mCit-His3C-MYD88	ATGGCTGCAGGAGGTCCCGGCGCGGGGTCTGCGGCCCCGGTCTCCTCCACATCCTCCCTTCCCCTGGCTGCTCTCAACATGCGAGTGCGGCGCCGCCTGTCTCTGTTCTTGAACGTGCGGACACAGGTGGCGGCCGACTGGACCGCGCTGGCGGAGGAGATGGACTTTGAGTACTTGGAGATCCGGCAACTGGAGACACAAGCGGACCCCACTGGCAGGCTGCTGGACGCCTGGCAGGGACGCCCTGGCGCCTCTGTAGGCCGACTGCTCGAGCTGCTTACCAAGCTGGGCCGCGACGACGTGCTGCTGGAGCTGGGACCCAGCATTGAGGAGGATTGCCAAAAGTATATCTTGAAGCAGCAGCAGGAGGAGGCTGAGAAGCCTTTACAGGTGGCCGCT…	this study	NA	WT			to test known interaction(s) with SPOP in BRET assay
KL_1118	pcDNA3.1 mCit-His3C-MYD88_134_138del	ATGGCTGCAGGAGGTCCCGGCGCGGGGTCTGCGGCCCCGGTCTCCTCCACATCCTCCCTTCCCCTGGCTGCTCTCAACATGCGAGTGCGGCGCCGCCTGTCTCTGTTCTTGAACGTGCGGACACAGGTGGCGGCCGACTGGACCGCGCTGGCGGAGGAGATGGACTTTGAGTACTTGGAGATCCGGCAACTGGAGACACAAGCGGACCCCACTGGCAGGCTGCTGGACGCCTGGCAGGGACGCCCTGGCGCCTCTGTAGGCCGACTGCTCGAGCTGCTTACCAAGCTGGGCCGCGACGACGTGCTGCTGGAGCTGGGACCCAGCATTGAGGAGGATTGCCAAAAGTATATCTTGAAGCAGCAGCAGGAGGAGGCTGAGAAGCCTTTACAGGTGGCCGCT…	this study	NA	mutant	134-138del	134-138del	to test the deletion of MYD88 motif on the known DMI interface with SPOP in BRET assay
KL_950	pcDNA3.1 mCit-His3C-MYD88_8_16del	ATGGCTGCAGGAGGTCCCGGCACATCCTCCCTTCCCCTGGCTGCTCTCAACATGCGAGTGCGGCGCCGCCTGTCTCTGTTCTTGAACGTGCGGACACAGGTGGCGGCCGACTGGACCGCGCTGGCGGAGGAGATGGACTTTGAGTACTTGGAGATCCGGCAACTGGAGACACAAGCGGACCCCACTGGCAGGCTGCTGGACGCCTGGCAGGGACGCCCTGGCGCCTCTGTAGGCCGACTGCTCGAGCTGCTTACCAAGCTGGGCCGCGACGACGTGCTGCTGGAGCTGGGACCCAGCATTGAGGAGGATTGCCAAAAGTATATCTTGAAGCAGCAGCAGGAGGAGGCTGAGAAGCCTTTACAGGTGGCCGCTGTAGACAGCAGTGTCCCACGGACAGCA…	this study	NA	mutant	8-16del	8-16del	to test the deletion of MYD88 N-terminal part on the known DMI interface with SPOP in BRET assay
KL_705	pcDNA3.1 mCit-His3C-RXRB	ATGTCTTGGGCCGCTCGCCCGCCCTTCCTCCCTCAGCGGCATGCCGCAGGGCAGTGTGGGCCGGTGGGGGTGCGAAAAGAAATGCATTGTGGGGTCGCGTCCCGGTGGCGGCGGCGACGGCCCTGGCTGGATCCCGCAGCGGCGGCGGCGGCGGCGGTGGCAGGCGGAGAACAACAAACCCCGGAGCCGGAGCCAGGGGAGGCTGGACGGGACGGGATGGGCGACAGCGGGCGGGACTCCCGAAGCCCAGACAGCTCCTCCCCAAATCCCCTTCCCCAGGGAGTCCCTCCCCCTTCTCCTCCTGGGCCACCCCTACCCCCTTCAACAGCTCCATCCCTTGGAGGCTCTGGGGCCCCACCCCCACCCCCGATGCCACCACCCCCACTGGGCTCTCCCTTT…	this study	NA	WT			to test known interaction(s) with SPOP in BRET assay
KL_968	pcDNA3.1 mCit-His3C-RXRB_83_139del	ATGTCTTGGGCCGCTCGCCCGCCCTTCCTCCCTCAGCGGCATGCCGCAGGGCAGTGTGGGCCGGTGGGGGTGCGAAAAGAAATGCATTGTGGGGTCGCGTCCCGGTGGCGGCGGCGACGGCCCTGGCTGGATCCCGCAGCGGCGGCGGCGGCGGCGGTGGCAGGCGGAGAACAACAAACCCCGGAGCCGGAGCCAGGGGAGGCTGGACGGGACGGGATGGGCGACAGCGGGCGGGACTCCCGAAGCATGGGGTCCCCTGGTCTGCCCCCTCCAGCTCCCCCAGGATTCTCCGGGCCTGTCAGCAGCCCCCAGATTAACTCAACAGTGTCACTCCCTGGGGGTGGGTCTGGCCCCCCTGAAGATGTGAAGCCACCAGTCTTAGGGGTCCGGGGCCTGCAC…	this study	NA	mutant	83-139del	83-139del	to test the deletion of RXRB two motifs on the predicted DMI interface with SPOP in BRET assay
KL_942	pcDNA3.1 mCit-His3C-RXRB_83_87del	ATGTCTTGGGCCGCTCGCCCGCCCTTCCTCCCTCAGCGGCATGCCGCAGGGCAGTGTGGGCCGGTGGGGGTGCGAAAAGAAATGCATTGTGGGGTCGCGTCCCGGTGGCGGCGGCGACGGCCCTGGCTGGATCCCGCAGCGGCGGCGGCGGCGGCGGTGGCAGGCGGAGAACAACAAACCCCGGAGCCGGAGCCAGGGGAGGCTGGACGGGACGGGATGGGCGACAGCGGGCGGGACTCCCGAAGCCCAAATCCCCTTCCCCAGGGAGTCCCTCCCCCTTCTCCTCCTGGGCCACCCCTACCCCCTTCAACAGCTCCATCCCTTGGAGGCTCTGGGGCCCCACCCCCACCCCCGATGCCACCACCCCCACTGGGCTCTCCCTTTCCAGTCATCAGTTCT…	this study	NA	mutant	83-87del	83-87del	to test the deletion of RXRB motif on the predicted DMI interface with SPOP in BRET assay
